# Single Cell-Type Spatial Proteomics Uncovers Regional Heterogeneity of Astrocytes

**DOI:** 10.64898/2026.03.30.715144

**Authors:** Chien-Chang Huang, Chiung-Yun Chang, Po-Chao Chan, Weng Man Chong, Hsiao-Jen Chang, Jung-Chi Liao

**Author notes:** Corresponding Author: Jung-Chi Liao - SYNCELL Inc., Taipei, Taiwan.

## Abstract

Astrocytes are a subset of glial cells in the central nervous system (CNS) that support numerous processes essential for brain function. Their functional diversity is thought to arise from specialized subpopulations with distinct molecular profiles. Although single-cell and single-nucleus RNA sequencing (scRNA-seq and snRNA-seq) have greatly advanced our understanding of astrocyte transcriptomic heterogeneity, mRNA abundance does not always correlate with protein levels because of post-transcriptional and translational regulation. Therefore, studying protein profiles remains essential to accurately capture astrocyte functional states and heterogeneity. Here, we used Microscoop Mint, a microscopy-guided spatial proteomics platform that integrates subcellular, region-specific sample preparation with LC-MS/MS-based mass spectrometry, enabling direct protein profiling of astrocytes in paraformaldehyde-fixed, optimal cutting temperature (OCT)-embedded mouse brain tissue. By applying this approach, we uncovered distinct regional-associated astrocyte proteomic signatures in the cerebral cortex and hippocampus and selected novel candidate protein markers for subsequent validation by immunofluorescence. Notably, MINK1 and PLEKHB1 showed preferential expression in hippocampal and cortical astrocytes, respectively, highlighting their potential as region-specific astrocyte markers. Overall, this strategy enables high-precision, unbiased spatial proteomic discovery at subcellular resolution, providing a powerful framework for linking molecular diversity to functional specialization in astrocyte biology.
