## Supplementary material for "Single Cell-Type Spatial Proteomics Uncovers Regional Heterogeneity of Astrocytes": Table S4: Table S4_Curated database of canonical astrocyte marker proteins (XLSX).xlsx

### Sheet: Astrocyte DB
Supplementary Table S4. Curated database of canonical astrocyte marker proteins.
Entry	Entry Name	Protein names	Gene Names	Organism	Length
A5D6P3	A5D6P3_MOUSE	Multidrug resistance-associated protein 1 (EC 7.6.2.2) (EC 7.6.2.3) (ATP-binding cassette sub-family C member 1) (Glutathione-S-conjugate-translocating ATPase ABCC1) (Leukotriene C(4) transporter)	Abcc1	Mus musculus (Mouse)	1528
O35379	MRP1_MOUSE	Multidrug resistance-associated protein 1 (EC 7.6.2.2) (ATP-binding cassette sub-family C member 1) (Glutathione-S-conjugate-translocating ATPase ABCC1) (EC 7.6.2.3) (Leukotriene C(4) transporter) (LTC4 transporter)	Abcc1 Abcc1a Abcc1b Mdrap Mrp	Mus musculus (Mouse)	1528
Q91WA9	ABCG4_MOUSE	ATP-binding cassette subfamily G member 4 (EC 7.6.2.-) (ATP-binding cassette transporter White2)	Abcg4 White2	Mus musculus (Mouse)	646
Q99PU5	ACBG1_MOUSE	Acyl-CoA synthetase bubblegum family member 1	ACSBG1		721
Q8C0T9	ADCYA_MOUSE	Adenylate cyclase type 10 (EC 4.6.1.1) (Germ cell soluble adenylyl cyclase) (sAC) (Testicular soluble adenylyl cyclase)	Adcy10 Sac Sacy	Mus musculus (Mouse)	1614
Q60613	AA2AR_MOUSE	Adenosine receptor A2a	Adora2a	Mus musculus (Mouse)	410
P97718	ADA1A_MOUSE	Adrenoceptor alpha 1A	ADRA1A		466
Q62151	RAGE_MOUSE	Advanced glycosylation end product-specific receptor (Receptor for advanced glycosylation end products)	Ager Rage	Mus musculus (Mouse)	402
P11859	ANGT_MOUSE	Angiotensinogen (Serpin A8) [Cleaved into: Angiotensin-1 (Angiotensin 1-10) (Angiotensin I) (Ang I); Angiotensin-2 (Angiotensin 1-8) (Angiotensin II) (Ang II); Angiotensin-3 (Angiotensin 2-8) (Angiotensin III) (Ang III) (Des-Asp[1]-angiotensin II); Angiotensin-4 (Angiotensin 3-8) (Angiotensin IV) (Ang IV); Angiotensin 1-9; Angiotensin 1-7; Angiotensin 1-5; Angiotensin 1-4]	Agt Serpina8	Mus musculus (Mouse)	477
P24549	AL1A1_MOUSE	Aldehyde dehydrogenase 1 family member A1	ALDH1A1		501
Q8R0Y6	AL1L1_MOUSE	Aldehyde dehydrogenase 1 family member L1	ALDH1L1		902
Q8K009	AL1L2_MOUSE	Aldehyde dehydrogenase 1 family member L2	ALDH1L2		923
P05063	ALDOC_MOUSE	Aldolase, fructose-bisphosphate C	ALDOC		363
Q3U128	APCD1_MOUSE	Protein APCDD1 (Adenomatosis polyposis coli down-regulated 1 protein homolog)	Apcdd1 Drapc1	Mus musculus (Mouse)	514
P12023	A4_MOUSE	Amyloid-beta precursor protein (ABPP) (APP) (Alzheimer disease amyloid A4 protein homolog) (Alzheimer disease amyloid protein) (Amyloid precursor protein) (Amyloid-beta (A4) precursor protein) (Amyloid-beta A4 protein) (Amyloidogenic glycoprotein) (AG) [Cleaved into: N-APP; Soluble APP-alpha (S-APP-alpha); Soluble APP-beta (S-APP-beta); C99 (APP-C99) (Beta-secretase C-terminal fragment) (Beta-CTF…	App A4 AD1	Mus musculus (Mouse)	770
Q9DAX9	APBP2_MOUSE	Amyloid beta precursor protein binding protein 2	APPBP2		585
P55088	AQP4_MOUSE	Aquaporin-4 (AQP-4) (Mercurial-insensitive water channel) (MIWC) (WCH4)	Aqp4	Mus musculus (Mouse)	323
Q9JJJ3	AQP9_MOUSE	Aquaporin-9 (AQP-9) (Aquaglyceroporin-9)	Aqp9	Mus musculus (Mouse)	295
P31955	AREG_MOUSE	Amphiregulin	AREG		248
Q9D0L7	ARM10_MOUSE	Armadillo repeat containing 10	ARMC10		306
Q9D0A3	ARPIN_MOUSE	Actin related protein 2/3 complex inhibitor	ARPIN		226
Q8BM89	ARSJ_MOUSE	Arylsulfatase family member J	ARSJ		598
P70352	NAR5_MOUSE	ADP-ribosyltransferase 5	ART5		309
Q02067	ASCL1_MOUSE	Achaete-scute family bHLH transcription factor 1	ASCL1		231
Q8BSY0	ASPH_MOUSE	Aspartate beta-hydroxylase	ASPH		741
P14231	AT1B2_MOUSE	Sodium/potassium-transporting ATPase subunit beta-2 (Adhesion molecule in glia) (AMOG) (Sodium/potassium-dependent ATPase subunit beta-2)	Atp1b2	Mus musculus (Mouse)	290
Q3UR55	Q3UR55_MOUSE	Sodium/potassium-transporting ATPase subunit beta	Atp1b2 RP23-56I20.2-001	Mus musculus (Mouse)	290
A0A0R4J0I8	A0A0R4J0I8_MOUSE	Beta-site APP-cleaving enzyme 2	Bace2	Mus musculus (Mouse)	514
O88870	BEST1_MOUSE	Bestrophin-1 (Vitelliform macular dystrophy protein 2 homolog)	Best1 Bmd1 Vmd2	Mus musculus (Mouse)	551
O08539	BIN1_MOUSE	Myc box-dependent-interacting protein 1 (Amphiphysin II) (Amphiphysin-like protein) (Bridging integrator 1) (SH3 domain-containing protein 9)	Bin1 Amphl Sh3p9	Mus musculus (Mouse)	588
P21274	BMP2_MOUSE	Bone morphogenetic protein 2 (BMP-2) (Bone morphogenetic protein 2A) (BMP-2A)	Bmp2 Bmp-2	Mus musculus (Mouse)	394
Q6PGH1	BUD31_MOUSE	BUD31 homolog	BUD31		144
Q9CR55	CP087_MOUSE	Chromosome 16 open reading frame 87	C16orf87		154
Q3V3I5	CQ067_MOUSE	Chromosome 17 open reading frame 67	C17orf67		90
Q9DAE8	CA074_MOUSE	Chromosome 1 open reading frame 74	C1orf74		263
P98086	C1QA_MOUSE	Complement C1q subcomponent subunit A	C1qa	Mus musculus (Mouse)	245
Q8R066	C1QT4_MOUSE	C1q and TNF related 4	C1QTNF4		326
P30993	C5AR1_MOUSE	C5a anaphylatoxin chemotactic receptor 1 (C5a anaphylatoxin chemotactic receptor) (C5a-R) (C5aR) (CD antigen CD88)	C5ar1 C5ar C5r1	Mus musculus (Mouse)	351
Q5SS90	CG057_MOUSE	Chromosome 7 open reading frame 57	C7orf57		291
Q9D424	CABYR_MOUSE	Calcium binding tyrosine phosphorylation regulated	CABYR		453
Q8VEC4	CAHM2_MOUSE	Calcium homeostasis modulator protein 2 (Protein FAM26B)	Calhm2 Fam26b	Mus musculus (Mouse)	323
Q8VHW2	CCG8_MOUSE	Calcium voltage-gated channel auxiliary subunit gamma 8	CACNG8		423
Q9JJG7	CABP8_MOUSE	Calneuron 1	CALN1		261
P10148	CCL2_MOUSE	C-C motif chemokine 2 (Monocyte chemoattractant protein 1) (Monocyte chemotactic protein 1) (MCP-1) (Platelet-derived growth factor-inducible protein JE) (Small-inducible cytokine A2)	Ccl2 Je Mcp1 Scya2	Mus musculus (Mouse)	148
P10855	CCL3_MOUSE	C-C motif chemokine 3 (Heparin-binding chemotaxis protein) (L2G25B) (Macrophage inflammatory protein 1-alpha) (MIP-1-alpha) (SIS-alpha) (Small-inducible cytokine A3) (TY-5)	Ccl3 Mip1a Scya3	Mus musculus (Mouse)	92
Q62447	CCNC_MOUSE	Cyclin C	CCNC		283
Q543S8	Q543S8_MOUSE	Chemokine (C-C motif) receptor 2	Ccr2	Mus musculus (Mouse)	373
P51683	CCR2_MOUSE	C-C chemokine receptor type 2 (C-C CKR-2) (CC-CKR-2) (CCR-2) (CCR2) (JE/FIC receptor) (MCP-1 receptor) (CD antigen CD192)	Ccr2 Cmkbr2	Mus musculus (Mouse)	373
P80318	TCPG_MOUSE	Chaperonin containing TCP1 subunit 3	CCT3		545
O35207	CDKA1_MOUSE	Cyclin dependent kinase 2 associated protein 1	CDK2AP1		114
Q64261	CDK6_MOUSE	Cyclin dependent kinase 6	CDK6		326
Q8CC36	CDNF_MOUSE	Cerebral dopamine neurotrophic factor (ARMET-like protein 1) (Conserved dopamine neurotrophic factor)	Cdnf Armetl1	Mus musculus (Mouse)	187
Q9CQA8	CEP19_MOUSE	Centrosomal protein 19	CEP19		163
Q2MKA5	ACHA5_MOUSE	Cholinergic receptor nicotinic alpha 5 subunit	CHRNA5		467
Q04447	KCRB_MOUSE	Creatine kinase B	CKB		381
Q9QZM3	CLCF1_MOUSE	Cardiotrophin-like cytokine factor 1 (B-cell-stimulating factor 3) (BSF-3) (Novel neurotrophin-1) (NNT-1)	Clcf1 Bsf3 Nnt1	Mus musculus (Mouse)	225
Q9R0A1	CLCN2_MOUSE	Chloride channel protein 2 (ClC-2)	Clcn2 Clc2	Mus musculus (Mouse)	908
Q9EPL2	CSTN1_MOUSE	Calsyntenin 1	CLSTN1		979
P51642	CNTF_MOUSE	Ciliary neurotrophic factor	CNTF		198
Q61330	CNTN2_MOUSE	Contactin-2 (Axonal glycoprotein TAG-1) (Axonin-1) (Transient axonal glycoprotein 1) (TAX-1)	Cntn2 Tax	Mus musculus (Mouse)	1040
Q3UM29	COG7_MOUSE	Component of oligomeric golgi complex 7	COG7		770
Q8VBV7	CSN8_MOUSE	COP9 signalosome subunit 8	COPS8		209
Q9Z125	CR3L1_MOUSE	Cyclic AMP-responsive element-binding protein 3-like protein 1 (cAMP-responsive element-binding protein 3-like protein 1) (Old astrocyte specifically-induced substance) (OASIS) [Cleaved into: Processed cyclic AMP-responsive element-binding protein 3-like protein 1 (Oasis N-terminal fragment) (OA-N)]	Creb3l1 Oasis	Mus musculus (Mouse)	519
Q02248	CTNB1_MOUSE	Catenin beta-1 (Beta-catenin)	Ctnnb1 Catnb	Mus musculus (Mouse)	781
A2A432	CUL4B_MOUSE	Cullin-4B (CUL-4B)	Cul4b Kiaa0695	Mus musculus (Mouse)	970
Q5SSH8	NEUFC_MOUSE	Neuferricin (Cytochrome b5 domain-containing protein 2)	Cyb5d2	Mus musculus (Mouse)	263
P97318	DAB1_MOUSE	Disabled homolog 1 (mDab1)	Dab1	Mus musculus (Mouse)	588
Q8BWQ5	DCLK3_MOUSE	Doublecortin like kinase 3	DCLK3		790
Q9CWS0	DDAH1_MOUSE	Dimethylarginine dimethylaminohydrolase 1	DDAH1		285
Q9QY15	DDX25_MOUSE	DEAD-box helicase 25	DDX25		484
Q9CSH3	RRP44_MOUSE	DIS3 homolog, exosome endoribonuclease and 3'-5' exoribonuclease	DIS3		958
Q61483	DLL1_MOUSE	Delta-like protein 1 (Drosophila Delta homolog 1) (Delta1) [Cleaved into: Dll1-soluble form (Dll1-EC) (Shed form); Dll1-derived cell-associated form (Dll1-TMIC) (Membrane-associated fragment); Dll1-intracellular form (Dll1-IC)]	Dll1	Mus musculus (Mouse)	722
Q64317	DLX1_MOUSE	Distal-less homeobox 1	DLX1		255
P11531	DMD_MOUSE	Dystrophin	Dmd	Mus musculus (Mouse)	3678
Q08274	DMWD_MOUSE	DM1 locus, WD repeat containing	DMWD		665
Q05A62	DNAL1_MOUSE	Dynein axonemal light chain 1	DNAL1		190
Q61616	DRD1_MOUSE	D(1A) dopamine receptor (Dopamine D1 receptor)	Drd1 Drd1a Gpcr15	Mus musculus (Mouse)	446
O35459	ECH1_MOUSE	Enoyl-CoA hydratase 1	ECH1		327
Q6PDI5	ECM29_MOUSE	Ecm29 proteasome adaptor and scaffold	ECPAS		1840
O08543	EFNA5_MOUSE	Ephrin A5	EFNA5		228
Q01279	EGFR_MOUSE	Epidermal growth factor receptor (EC 2.7.10.1)	Egfr	Mus musculus (Mouse)	1210
Q8CHW4	EI2BE_MOUSE	Translation initiation factor eIF2B subunit epsilon (eIF2B GDP-GTP exchange factor subunit epsilon)	Eif2b5	Mus musculus (Mouse)	717
Q8CB77	ELOA1_MOUSE	Elongin A2	ELOA2		773
Q9EP72	EMC7_MOUSE	ER membrane protein complex subunit 7	EMC7		241
O54839	EOMES_MOUSE	Eomesodermin homolog (T-box brain protein 2) (T-brain-2) (TBR-2)	Eomes Tbr2	Mus musculus (Mouse)	707
Q03137	EPHA4_MOUSE	Ephrin type-A receptor 4 (EC 2.7.10.1) (Tyrosine-protein kinase receptor MPK-3) (Tyrosine-protein kinase receptor SEK-1)	Epha4 Sek Sek1	Mus musculus (Mouse)	986
Q8CHU3	EPN2_MOUSE	Epsin 2	EPN2		595
Q7TNS8	EPOP_MOUSE	Elongin BC and polycomb repressive complex 2 associated protein	EPOP		369
Q61526	ERBB3_MOUSE	Erb-b2 receptor tyrosine kinase 3	ERBB3		1339
Q9DAX3	Q9DAX3_MOUSE	Endogenous retrovirus group 3 member 1, envelope	ERV3-1		200
P26040	EZRI_MOUSE	Ezrin	EZR		586
Q3TJ94	Q3TJ94_MOUSE	Prothrombin (EC 3.4.21.5) (Coagulation factor II)	F2	Mus musculus (Mouse)	618
P19221	THRB_MOUSE	Prothrombin (EC 3.4.21.5) (Coagulation factor II) [Cleaved into: Activation peptide fragment 1; Activation peptide fragment 2; Thrombin light chain; Thrombin heavy chain]	F2 Cf2	Mus musculus (Mouse)	618
Q8BGY7	F210A_MOUSE	Family with sequence similarity 210 member A	FAM210A		273
Q8C790	F221A_MOUSE	Family with sequence similarity 221 member A	FAM221A		301
A2AM80	A2AM80_MOUSE	Family with sequence similarity 43 member B	FAM43B		330
Q80XP8	FA76B_MOUSE	Family with sequence similarity 76 member B	FAM76B		339
Q9EQR6	FANCG_MOUSE	FA complementation group G	FANCG		623
Q9CTH6	FCF1_MOUSE	FCF1 rRNA-processing protein	FCF1		198
Q61851	FGFR3_MOUSE	Fibroblast growth factor receptor 3 (FGFR-3) (EC 2.7.10.1) (Heparin-binding growth factor receptor) (CD antigen CD333)	Fgfr3 Mfr3 Sam3	Mus musculus (Mouse)	801
P50285	FMO1_MOUSE	Flavin containing dimethylaniline monoxygenase 1	FMO1		532
O88536	FPR2_MOUSE	Formyl peptide receptor 2	FPR2		351
O70421	FZD1_MOUSE	Frizzled-1 (Fz-1) (mFz1)	Fzd1	Mus musculus (Mouse)	642
Q8CA72	GAN_MOUSE	Gigaxonin	GAN		597
P06837	NEUM_MOUSE	Neuromodulin (Axonal membrane protein GAP-43) (Calmodulin-binding protein P-57) (Growth-associated protein 43)	Gap43 Basp2	Mus musculus (Mouse)	227
P17439	GBA1_MOUSE	Glucosylceramidase beta 1	GBA1		515
P70348	GCM1_MOUSE	Chorion-specific transcription factor GCMa (GCM motif protein 1) (mGCM1) (mGCMa) (Glial cells missing homolog 1)	Gcm1 Gcma	Mus musculus (Mouse)	436
Q3V3K7	GCNT7_MOUSE	Glucosaminyl (N-acetyl) transferase family member 7	GCNT7		433
P48540	GDNF_MOUSE	Glial cell line-derived neurotrophic factor (mGDNF) (Astrocyte-derived trophic factor) (ATF)	Gdnf	Mus musculus (Mouse)	211
P03995	GFAP_MOUSE	Glial fibrillary acidic protein (GFAP)	Gfap	Mus musculus (Mouse)	430
P23242	CXA1_MOUSE	Gap junction protein alpha 1	GJA1		382
Q3UJE9	Q3UJE9_MOUSE	Gap junction protein	Gjb2	Mus musculus (Mouse)	226
Q00977	CXB2_MOUSE	Gap junction beta-2 protein (Connexin-26) (Cx26)	Gjb2 Cxn-26	Mus musculus (Mouse)	226
P15105	GLNA_MOUSE	Glutamate-ammonia ligase	GLUL		373
E9QAC6	E9QAC6_MOUSE	Galectin	Gm49486	Mus musculus (Mouse)	530
Q3URY2	GEMC1_MOUSE	Geminin coiled-coil domain containing	GMNC		333
Q8BH60	GOPC_MOUSE	Golgi associated PDZ and coiled-coil motif containing	GOPC		463
Q8BRM2	GORAB_MOUSE	Golgin, RAB6 interacting	GORAB		368
Q8K0Z9	GP153_MOUSE	G protein-coupled receptor 153	GPR153		631
Q6NS65	GPR17_MOUSE	G protein-coupled receptor 17	GPR17		339
Q3U6B2	GP183_MOUSE	G-protein coupled receptor 183 (Epstein-Barr virus-induced G-protein coupled receptor 2 homolog) (EBI2) (EBV-induced G-protein coupled receptor 2 homolog)	Gpr183 Ebi2	Mus musculus (Mouse)	357
Q99JG2	G37L1_MOUSE	G-protein coupled receptor 37-like 1 (Endothelin B receptor-like protein 2) (ETBR-LP-2)	Gpr37l1 Etbrlp2	Mus musculus (Mouse)	481
Q5U431	GPR39_MOUSE	G protein-coupled receptor 39	GPR39		456
Q8CIM5	GPR84_MOUSE	G protein-coupled receptor 84	GPR84		396
P35436	NMDE1_MOUSE	Glutamate receptor ionotropic, NMDA 2A (GluN2A) (Glutamate [NMDA] receptor subunit epsilon-1) (N-methyl D-aspartate receptor subtype 2A) (NMDAR2A) (NR2A)	Grin2a	Mus musculus (Mouse)	1464
Q14BI2	GRM2_MOUSE	Metabotropic glutamate receptor 2 (mGluR2)	Grm2 Gprc1b Mglur2	Mus musculus (Mouse)	872
Q9QYS2	GRM3_MOUSE	Glutamate metabotropic receptor 3	GRM3		879
B2BH30	B2BH30_MOUSE	Metabotropic glutamate receptor subtype 5b	Grm5	Mus musculus (Mouse)	1203
Q3UVX5	GRM5_MOUSE	Metabotropic glutamate receptor 5 (mGluR5)	Grm5 Gprc1e Mglur5	Mus musculus (Mouse)	1203
P28798	GRN_MOUSE	Progranulin (PGRN) (Acrogranin) (Epithelin/granulin precursor) (Glycoprotein of 88 Kda) (GP88) (Glycoprotein 88) (PC cell-derived growth factor) (PCDGF) (Proepithelin) (PEPI) [Cleaved into: Paragranulin; Granulin-1; Granulin-2; Granulin-3; Granulin-4; Granulin-5; Granulin-6; Granulin-7]	Grn	Mus musculus (Mouse)	589
Q9Z1E4	GYS1_MOUSE	Glycogen [starch] synthase, muscle (EC 2.4.1.11) (Glycogen synthase 1)	Gys1 Gys Gys3	Mus musculus (Mouse)	738
Q640R3	HECAM_MOUSE	Hepatic and glial cell adhesion molecule (glialCAM) (Hepatocyte cell adhesion molecule) (Protein hepaCAM)	Hepacam	Mus musculus (Mouse)	418
B2RSY3	B2RSY3_MOUSE	Hepatocyte cell adhesion molecule	Hepacam	Mus musculus (Mouse)	418
P35428	HES1_MOUSE	Transcription factor HES-1 (Hairy and enhancer of split 1)	Hes1 Hes-1	Mus musculus (Mouse)	282
P70120	HES5_MOUSE	Transcription factor HES-5 (Hairy and enhancer of split 5)	Hes5 Hes-5	Mus musculus (Mouse)	167
P20060	HEXB_MOUSE	Beta-hexosaminidase subunit beta (EC 3.2.1.52) (Beta-N-acetylhexosaminidase subunit beta) (Hexosaminidase subunit B) (N-acetyl-beta-glucosaminidase subunit beta)	Hexb	Mus musculus (Mouse)	536
P52927	HMGA2_MOUSE	High mobility group protein HMGI-C (High mobility group AT-hook protein 2)	Hmga2 Hmgic	Mus musculus (Mouse)	108
Q9DCB1	HMGN3_MOUSE	High mobility group nucleosome-binding domain-containing protein 3	Hmgn3	Mus musculus (Mouse)	99
A0A087WSB8	A0A087WSB8_MOUSE	High mobility group nucleosome-binding domain-containing protein 3	Hmgn3	Mus musculus (Mouse)	128
P41136	ID2_MOUSE	DNA-binding protein inhibitor ID-2 (Inhibitor of DNA binding 2) (Inhibitor of differentiation 2)	Id2 Id-2 Idb2	Mus musculus (Mouse)	134
P41139	ID4_MOUSE	DNA-binding protein inhibitor ID-4 (Inhibitor of DNA binding 4) (Inhibitor of differentiation 4)	Id4 Id-4 Idb4	Mus musculus (Mouse)	161
O88522	NEMO_MOUSE	Interferon induced protein with tetratricopeptide repeats 5	IFIT5		412
P01580	IFNG_MOUSE	Interferon gamma (IFN-gamma)	Ifng	Mus musculus (Mouse)	155
P15261	INGR1_MOUSE	Interferon gamma receptor 1 (IFN-gamma receptor 1) (IFN-gamma-R1) (Interferon gamma receptor alpha-chain) (IFN-gamma-R-alpha) (CD antigen CD119)	Ifngr1 Ifngr	Mus musculus (Mouse)	477
Q6VH22	IF172_MOUSE	Intraflagellar transport 172	IFT172		1749
P10749	IL1B_MOUSE	Interleukin-1 beta (IL-1 beta)	Il1b	Mus musculus (Mouse)	269
P08505	IL6_MOUSE	Interleukin 6	IL6		211
Q00560	IL6RB_MOUSE	Interleukin-6 receptor subunit beta (IL-6 receptor subunit beta) (IL-6R subunit beta) (IL-6R-beta) (IL-6RB) (Interleukin-6 signal transducer) (Membrane glycoprotein 130) (gp130) (Oncostatin-M receptor subunit alpha) (CD antigen CD130)	Il6st	Mus musculus (Mouse)	917
Q8QZV7	INT13_MOUSE	Integrator complex subunit 13	INTS13		732
Q8R3Y8	I2BP1_MOUSE	Interferon regulatory factor 2 binding protein 1	IRF2BP1		584
P11835	ITB2_MOUSE	Integrin subunit beta 2	ITGB2		771
Q8R071	IP3KA_MOUSE	Inositol-trisphosphate 3-kinase A	ITPKA		459
B2RXC2	B2RXC2_MOUSE	Inositol-trisphosphate 3-kinase B	ITPKB		942
P16390	KCNA3_MOUSE	Potassium voltage-gated channel subfamily A member 3	KCNA3		528
Q3TYA3	Q3TYA3_MOUSE	Potassium voltage-gated channel modifier subfamily G member 2	KCNG2		235
Q9JM63	KCJ10_MOUSE	ATP-sensitive inward rectifier potassium channel 10 (Inward rectifier K(+) channel Kir4.1) (Potassium channel, inwardly rectifying subfamily J member 10)	Kcnj10	Mus musculus (Mouse)	379
O08581	KCNK1_MOUSE	Potassium channel subfamily K member 1 (Inward rectifying potassium channel protein TWIK-1)	Kcnk1	Mus musculus (Mouse)	336
Q8R1P5	KCNKD_MOUSE	Potassium two pore domain channel subfamily K member 13	KCNK13		405
P97438	KCNK2_MOUSE	Potassium channel subfamily K member 2 (Outward rectifying potassium channel protein TREK-1) (TREK-1 K(+) channel subunit) (Two pore potassium channel TPKC1) (K2P2.1)	Kcnk2	Mus musculus (Mouse)	426
Q8BW72	KDM4A_MOUSE	Lysine-specific demethylase 4A (EC 1.14.11.66) (EC 1.14.11.69) (JmjC domain-containing histone demethylation protein 3A) (Jumonji domain-containing protein 2A) ([histone H3]-trimethyl-L-lysine(36) demethylase 4A) ([histone H3]-trimethyl-L-lysine(9) demethylase 4A)	Kdm4a Jhdm3a Jmjd2 Jmjd2a Kiaa0677	Mus musculus (Mouse)	1064
Q80Y84	KDM5B_MOUSE	Lysine demethylase 5B	KDM5B		1544
E9Q9B7	E9Q9B7_MOUSE	Kinase D interacting substrate 220	KIDINS220		1793
Q9D2D9	KLD8B_MOUSE	Kelch domain containing 8B	KLHDC8B		354
B9EIY9	B9EIY9_MOUSE	Kelch like family member 32	KLHL32		620
P15945	K1KB5_MOUSE	Kallikrein related peptidase 5	KLK5		261
P32883	RASK_MOUSE	GTPase KRas (EC 3.6.5.2) (K-Ras 2) (Ki-Ras) (c-K-ras) (c-Ki-ras) [Cleaved into: GTPase KRas, N-terminally processed]	Kras Kras2	Mus musculus (Mouse)	189
Q61595	KTN1_MOUSE	Kinectin	Ktn1	Mus musculus (Mouse)	1327
Q61292	LAMB2_MOUSE	Laminin subunit beta-2 (Laminin-11 subunit beta) (Laminin-14 subunit beta) (Laminin-15 subunit beta) (Laminin-3 subunit beta) (Laminin-4 subunit beta) (Laminin-7 subunit beta) (Laminin-9 subunit beta) (S-laminin subunit beta) (S-LAM beta)	Lamb2 Lams	Mus musculus (Mouse)	1799
Q9R0B6	LAMC3_MOUSE	Laminin subunit gamma-3 (Laminin-12 subunit gamma) (Laminin-14 subunit gamma) (Laminin-15 subunit gamma)	Lamc3	Mus musculus (Mouse)	1581
Q9Z1M7	LARG1_MOUSE	Xylosyl- and glucuronyltransferase LARGE1 (EC 2.4.-.-) (Acetylglucosaminyltransferase-like 1A) (Glycosyltransferase-like protein) (LARGE xylosyl- and glucuronyltransferase 1) [Includes: Alpha-1,3-xylosyltransferase LARGE1 (EC 2.4.2.-); Beta-1,3-glucuronyltransferase LARGE1 (EC 2.4.1.-)]	Large1 Kiaa0609 Large	Mus musculus (Mouse)	756
Q7TSJ6	LATS2_MOUSE		LATS2		1042
P35951	LDLR_MOUSE	Low-density lipoprotein receptor (LDL receptor)	Ldlr	Mus musculus (Mouse)	862
O08573	LEG9_MOUSE	Galectin-9 (Gal-9)	Lgals9	Mus musculus (Mouse)	353
Q9D7I5	LHPP_MOUSE	Phospholysine phosphohistidine inorganic pyrophosphate phosphatase	LHPP		270
P09056	LIF_MOUSE	Leukemia inhibitory factor (LIF) (Differentiation-stimulating factor) (D factor)	Lif	Mus musculus (Mouse)	203
Q9D1T0	LIGO1_MOUSE	Leucine rich repeat and Ig domain containing 1	LINGO1		614
P61793	LPAR1_MOUSE	Lysophosphatidic acid receptor 1 (LPA receptor 1) (LPA-1) (Lysophosphatidic acid receptor Edg-2) (Rec1.3) (VZG-1)	Lpar1 Edg2 Gpcr26 Lpa1 Vzg1	Mus musculus (Mouse)	364
Q8CDD9	LRIF1_MOUSE	Ligand dependent nuclear receptor interacting factor 1	LRIF1		755
Q91ZX7	LRP1_MOUSE	Prolow-density lipoprotein receptor-related protein 1 (LRP-1) (Alpha-2-macroglobulin receptor) (A2MR) (CD antigen CD91) [Cleaved into: Low-density lipoprotein receptor-related protein 1 85 kDa subunit (LRP-85); Low-density lipoprotein receptor-related protein 1 515 kDa subunit (LRP-515); Low-density lipoprotein receptor-related protein 1 intracellular domain (LRPICD)]	Lrp1 A2mr	Mus musculus (Mouse)	4545
Q8CBC6	LRRN3_MOUSE	Leucine rich repeat neuronal 3	LRRN3		707
P20917	MAG_MOUSE	Myelin-associated glycoprotein (Siglec-4a)	Mag	Mus musculus (Mouse)	627
F6T4L3	F6T4L3_MOUSE	Mesencephalic astrocyte-derived neurotrophic factor	Manf	Mus musculus (Mouse)	128
F6USD5	F6USD5_MOUSE	Mesencephalic astrocyte-derived neurotrophic factor	Manf	Mus musculus (Mouse)	121
F7C1S6	F7C1S6_MOUSE	Mesencephalic astrocyte-derived neurotrophic factor	Manf	Mus musculus (Mouse)	52
Q9CXI5	MANF_MOUSE	Mesencephalic astrocyte-derived neurotrophic factor (Arginine-rich protein) (Protein ARMET)	Manf Armet	Mus musculus (Mouse)	179
A8C1V1	A8C1V1_MOUSE	Mesencephalic astrocyte-derived neurotrophic factor	Manf Armet	Mus musculus (Mouse)	170
Q80ZP8	Q80ZP8_MOUSE	Armet protein (Mesencephalic astrocyte-derived neurotrophic factor)	Manf Armet	Mus musculus (Mouse)	165
P10637	TAU_MOUSE	Microtubule associated protein tau	MAPT		733
G3UW40	G3UW40_MOUSE	MCC regulator of WNT signaling pathway	MCC		828
Q9Z2D6	MECP2_MOUSE	Methyl-CpG-binding protein 2 (MeCp-2 protein) (MeCp2)	Mecp2	Mus musculus (Mouse)	484
Q6DIB5	MEG10_MOUSE	Multiple epidermal growth factor-like domains protein 10 (Multiple EGF-like domains protein 10)	Megf10	Mus musculus (Mouse)	1147
Q9R0R1	TRFM_MOUSE	Melanotransferrin	MELTF		738
Q8C1Q4	METRN_MOUSE	Meteorin (Hypoxia/reoxygenation regulatory factor)	Metrn Hyrac	Mus musculus (Mouse)	291
Q8BH31	MFSD8_MOUSE	Major facilitator superfamily domain-containing protein 8	Mfsd8	Mus musculus (Mouse)	519
O70583	TRI18_MOUSE	Midline 1	MID1		680
Q8VDV8	MITD1_MOUSE	Microtubule interacting and trafficking domain containing 1	MITD1		249
Q8VHK5	MLC1_MOUSE	Membrane protein MLC1	Mlc1	Mus musculus (Mouse)	382
P53690	MMP14_MOUSE	Matrix metalloproteinase-14 (MMP-14) (EC 3.4.24.80) (MMP-X1) (MT-MMP) (Membrane-type matrix metalloproteinase 1) (MT-MMP 1) (MTMMP1) (Membrane-type-1 matrix metalloproteinase) (MT1-MMP) (MT1MMP)	Mmp14 Mtmmp	Mus musculus (Mouse)	582
D3Z624	D3Z624_MOUSE	Maestro heat like repeat family member 1	MROH1		1094
Q920C4	MS4A3_MOUSE	Membrane spanning 4-domains A4A	MS4A4A		213
Q91YU3	MSD4_MOUSE	Myb/SANT DNA binding domain containing 4 with coiled-coils	MSANTD4		345
P02802	MT1_MOUSE	Metallothionein 1X	MT1X		61
P28184	MT3_MOUSE	Metallothionein 3	MT3		68
Q9Z2C5	MTM1_MOUSE	Myotubularin 1	MTM1		603
Q9DBV4	MXRA8_MOUSE	Matrix remodeling-associated protein 8 (Adipocyte-specific protein 3) (Dual Ig domain-containing cell adhesion molecule) (DICAM) (Limitrin)	Mxra8 Asp3 Dicam	Mus musculus (Mouse)	442
P03966	MYCN_MOUSE	N-myc proto-oncogene protein	Mycn Nmyc Nmyc1	Mus musculus (Mouse)	462
Q9JK81	MYG1_MOUSE	MYG1 exonuclease	MYG1		380
E9Q264	E9Q264_MOUSE	Myosin heavy chain 15	MYH15		1925
Q6PDN3	MYLK_MOUSE	Myosin light chain kinase, smooth muscle (MLCK) (smMLCK) (EC 2.7.11.18) (Kinase-related protein) (KRP) (Telokin) [Cleaved into: Myosin light chain kinase, smooth muscle, deglutamylated form]	Mylk	Mus musculus (Mouse)	1941
P21271	MYO5B_MOUSE	Myosin VB	MYO5B		1818
O54752	O54752_MOUSE	Naglu (EC 3.2.1.50)	Naglu	Mus musculus (Mouse)	739
O88325	O88325_MOUSE	Alpha-N-acetylglucosaminidase (N-acetyl-glucosaminidase)	Naglu	Mus musculus (Mouse)	739
P50294	ARY1_MOUSE	N-acetyltransferase 1	NAT1		290
Q8BTG7	NDRG4_MOUSE	NDRG family member 4	NDRG4		352
Q04690	NF1_MOUSE	Neurofibromin (Neurofibromatosis-related protein NF-1)	Nf1	Mus musculus (Mouse)	2841
P70257	NFIX_MOUSE	Nuclear factor 1 X-type (NF1-X) (Nuclear factor 1/X) (CCAAT-box-binding transcription factor) (CTF) (Nuclear factor I/X) (NF-I/X) (NFI-X) (TGGCA-binding protein)	Nfix	Mus musculus (Mouse)	488
G3UXB3	NKX11_MOUSE	NK1 homeobox 1	NKX1-1		440
P42580	NKX12_MOUSE	NK1 homeobox 2	NKX1-2		305
P42586	NKX22_MOUSE	Homeobox protein Nkx-2.2 (Homeobox protein NK-2 homolog B)	Nkx2-2 Nkx-2.2 Nkx2b	Mus musculus (Mouse)	273
Q8BNJ3	NMNA2_MOUSE	Nicotinamide nucleotide adenylyltransferase 2	NMNAT2		307
P97466	NOGG_MOUSE	Noggin	Nog	Mus musculus (Mouse)	232
Q01705	NOTC1_MOUSE	Neurogenic locus notch homolog protein 1 (Notch 1) (Motch A) (mT14) (p300) [Cleaved into: Notch 1 extracellular truncation (NEXT); Notch 1 intracellular domain (NICD)]	Notch1 Motch	Mus musculus (Mouse)	2531
Q3UV55	NR1D1_MOUSE	Nuclear receptor subfamily 1 group D member 1 (Rev-erbA-alpha) (V-erbA-related protein 1) (EAR-1)	Nr1d1 Ear1	Mus musculus (Mouse)	615
Q64104	NR2E1_MOUSE	Nuclear receptor subfamily 2 group E member 1 (Nuclear receptor TLX) (Protein tailless homolog) (Tll) (mTll)	Nr2e1 Tll Tlx	Mus musculus (Mouse)	385
P06537	GCR_MOUSE	Glucocorticoid receptor (GR) (Nuclear receptor subfamily 3 group C member 1)	Nr3c1 Grl Grl1	Mus musculus (Mouse)	792
Q6VNS1	NTRK3_MOUSE	Neurotrophic receptor tyrosine kinase 3	NTRK3		825
Q8K2H2	OTU6B_MOUSE	OTU deubiquitinase 6B	OTUD6B		294
Q9WTJ2	OVOL1_MOUSE	Ovo like transcriptional repressor 1	OVOL1		267
Q99JB8	PACN3_MOUSE	Protein kinase C and casein kinase substrate in neurons 3	PACSIN3		424
Q9JLB2	PALS1_MOUSE	Protein PALS1 (MAGUK p55 subfamily member 5) (Protein associated with Lin-7 1)	Pals1 Mpp5	Mus musculus (Mouse)	675
Q99LX0	PARK7_MOUSE	Parkinson disease protein 7 homolog (Maillard deglycase) (Parkinsonism-associated deglycase) (Protein DJ-1) (DJ-1) (Protein/nucleic acid deglycase DJ-1) (EC 3.1.2.-, EC 3.5.1.-, EC 3.5.1.124)	Park7	Mus musculus (Mouse)	189
P63015	PAX6_MOUSE	Paired box protein Pax-6 (Oculorhombin)	Pax6 Pax-6 Sey	Mus musculus (Mouse)	422
Q91XY4	PCDG4_MOUSE	Protocadherin gamma-A4 (PCDH-gamma-A4)	Pcdhga4	Mus musculus (Mouse)	930
Q9QYC1	PCX1_MOUSE	Pecanex 1	PCNX1		2344
P70265	F262_MOUSE	6-phosphofructo-2-kinase/fructose-2,6-biphosphatase 2	PFKFB2		519
Q62048	PEA15_MOUSE	Astrocytic phosphoprotein PEA-15 (15 kDa phosphoprotein enriched in astrocytes)	Pea15 Pea15a	Mus musculus (Mouse)	130
E9PUZ5	E9PUZ5_MOUSE	PRKCA-binding protein (Protein interacting with C kinase 1) (Protein kinase C-alpha-binding protein)	Pick1	Mus musculus (Mouse)	416
Q62083	PICK1_MOUSE	PRKCA-binding protein (Protein interacting with C kinase 1) (Protein kinase C-alpha-binding protein)	Pick1 Prkcabp	Mus musculus (Mouse)	416
Q80VC8	Q80VC8_MOUSE	PRKCA-binding protein (Protein interacting with C kinase 1) (Protein kinase C-alpha-binding protein)	Pick1 Prkcabp	Mus musculus (Mouse)	416
Q8C1W2	Q8C1W2_MOUSE	Galectin	Pick1 Prkcabp	Mus musculus (Mouse)	530
E2JF22	PIEZ1_MOUSE	Piezo type mechanosensitive ion channel component 1	PIEZO1		2547
Q99MQ3	PINK1_MOUSE	Serine/threonine-protein kinase PINK1, mitochondrial (EC 2.7.11.1) (BRPK) (PTEN-induced putative kinase protein 1)	Pink1	Mus musculus (Mouse)	580
Q5RJI4	PKDCC_MOUSE	Protein kinase domain containing, cytoplasmic	PKDCC		492
Q8R3B1	PLCD1_MOUSE	Phospholipase C delta 1	PLCD1		756
Q8K3R3	PLCD4_MOUSE	Phospholipase C delta 4	PLCD4		807
P60202	MYPR_MOUSE	Myelin proteolipid protein (PLP) (Lipophilin)	Plp1 Plp	Mus musculus (Mouse)	277
P31360	PO3F2_MOUSE	POU domain, class 3, transcription factor 2 (Brain-specific homeobox/POU domain protein 2) (Brain-2) (Brn-2) (Nervous system-specific octamer-binding transcription factor N-Oct-3) (Octamer-binding protein 7) (Oct-7) (Octamer-binding transcription factor 7) (OTF-7)	Pou3f2 Brn-2 Brn2 Otf7	Mus musculus (Mouse)	445
Q99KP6	PRP19_MOUSE	Pre-mRNA-processing factor 19 (EC 2.3.2.27) (Nuclear matrix protein 200) (PRP19/PSO4 homolog) (RING-type E3 ubiquitin transferase PRP19) (Senescence evasion factor)	Prpf19 Prp19 Snev	Mus musculus (Mouse)	504
Q3UYK2	Q3UYK2_MOUSE	Presenilin (EC 3.4.23.-)	Psen1	Mus musculus (Mouse)	467
P49769	PSN1_MOUSE	Presenilin-1 (PS-1) (EC 3.4.23.-) (Protein S182) [Cleaved into: Presenilin-1 NTF subunit; Presenilin-1 CTF subunit; Presenilin-1 CTF12 (PS1-CTF12)]	Psen1 Ad3h Psnl1	Mus musculus (Mouse)	467
Q61115	PTC1_MOUSE	Protein patched homolog 1 (PTC) (PTC1)	Ptch1 Ptch	Mus musculus (Mouse)	1434
Q8VI36	PAXI_MOUSE	Paxillin	PXN		591
Q9QYS9	QKI_MOUSE	KH domain-containing RNA-binding protein QKI (Protein quaking) (MqkI)	Qki Qk Qk1	Mus musculus (Mouse)	341
Q4VBF2	R3HD4_MOUSE	R3H domain containing 4	R3HDM4		262
Q3U186	SYRM_MOUSE	Arginyl-tRNA synthetase 2, mitochondrial	RARS2		578
P58069	RASA2_MOUSE	RAS p21 protein activator 2	RASA2		847
Q8R0F5	RBMX2_MOUSE	RNA binding motif protein X-linked 2	RBMX2		326
Q04863	RELB_MOUSE	RELB proto-oncogene, NF-kB subunit	RELB		558
Q80XA6	REPS2_MOUSE	RALBP1 associated Eps domain containing 2	REPS2		647
Q8CBG9	RN170_MOUSE	Ring finger protein 170	RNF170		286
Q9QZR0	RNF25_MOUSE	Ring finger protein 25	RNF25		456
Q8BUH7	RNF26_MOUSE	Ring finger protein 26	RNF26		424
Q9Z139	ROR1_MOUSE	Inactive tyrosine-protein kinase transmembrane receptor ROR1 (mROR1) (Neurotrophic tyrosine kinase, receptor-related 1)	Ror1 Ntrkr1	Mus musculus (Mouse)	937
Q8C3W2	Q8C3W2_MOUSE	Receptor tyrosine kinase-like orphan receptor 2	Ror2	Mus musculus (Mouse)	944
P63325		Ribosomal protein S10	RPS10		165
Q8R4Y8		Rotatin	RTTN		2226
Q8BGE9		Relaxin family peptide receptor 3	RXFP3		472
E9PZQ0		Ryanodine receptor 1	RYR1		5035
P97352		S100 calcium binding protein A13	S100A13		98
Q9D708	S10AG_MOUSE	Protein S100-A16 (Protein S100F) (S100 calcium binding protein A16)	S100a16	Mus musculus (Mouse)	124
P27005	S10A8_MOUSE	Protein S100-A8 (Calgranulin-A) (Chemotactic cytokine CP-10) (Leukocyte L1 complex light chain) (Migration inhibitory factor-related protein 8) (MRP-8) (p8) (Pro-inflammatory S100 cytokine) (S100 calcium-binding protein A8)	S100a8 Caga Mrp8	Mus musculus (Mouse)	89
P31725	S10A9_MOUSE	Protein S100-A9 (Calgranulin-B) (Leukocyte L1 complex heavy chain) (Migration inhibitory factor-related protein 14) (MRP-14) (p14) (S100 calcium-binding protein A9)	S100a9 Cagb Mrp14	Mus musculus (Mouse)	113
P50114	S100B_MOUSE	S100 calcium binding protein B	S100B		92
Q9R053	SCNBA_MOUSE	Sodium voltage-gated channel alpha subunit 11	SCN11A		1765
Q80U72	SCRIB_MOUSE	Protein scribble homolog (Scribble) (Protein LAP4)	Scrib Kiaa0147 Lap4 Scrib1	Mus musculus (Mouse)	1665
P42208	SEPT2_MOUSE	Septin 2	SEPTIN2		361
Q543R5	Q543R5_MOUSE	Serpin domain-containing protein	Serpine2	Mus musculus (Mouse)	397
Q07235	GDN_MOUSE	Glia-derived nexin (GDN) (Peptidase inhibitor 7) (PI-7) (Protease nexin 1) (PN-1) (Protease nexin I) (Serine protease-inhibitor 4) (Serpin E2)	Serpine2 Pi7 Pn1 Spi4	Mus musculus (Mouse)	397
Q9Z180	SETBP_MOUSE	SET binding protein 1	SETBP1		1582
P55194	3BP1_MOUSE	SH3 domain binding protein 1	SH3BP1		680
Q9Z179	SHCBP_MOUSE	SHC binding and spindle associated 1	SHCBP1		668
Q62226	SHH_MOUSE	Sonic hedgehog protein (SHH) (EC 3.1.-.-) (HHG-1) (Shh unprocessed N-terminal signaling and C-terminal autoprocessing domains) (ShhNC) [Cleaved into: Sonic hedgehog protein N-product (ShhN) (Shh N-terminal processed signaling domains) (ShhNp) (Sonic hedgehog protein 19 kDa product)]	Shh Hhg1	Mus musculus (Mouse)	437
Q8K2Q9		Shootin 1	SHTN1		631
Q3UND0		Src kinase associated phosphoprotein 2	SKAP2		358
P43006	EAA2_MOUSE	Excitatory amino acid transporter 2 (GLT-1) (Sodium-dependent glutamate/aspartate transporter 2) (Solute carrier family 1 member 2)	Slc1a2 Eaat2 Glt1	Mus musculus (Mouse)	572
P56564	EAA1_MOUSE	Solute carrier family 1 member 3	SLC1A3		543
O70577	S22A2_MOUSE	Solute carrier family 22 member 2	SLC22A2		553
Q3UHK1	MYCT_MOUSE	Proton myo-inositol cotransporter (H(+)-myo-inositol cotransporter) (Hmit) (H(+)-myo-inositol symporter) (Solute carrier family 2 member 13)	Slc2a13	Mus musculus (Mouse)	637
Q6PGC7	S35E3_MOUSE	Solute carrier family 35 member E3	SLC35E3		313
Q9DCP2	S38A3_MOUSE	Sodium-coupled neutral amino acid transporter 3 (N-system amino acid transporter 1) (Na(+)-coupled neutral amino acid transporter 3) (Solute carrier family 38 member 3) (mNAT) (System N amino acid transporter 1)	Slc38a3 Sn1 Snat3	Mus musculus (Mouse)	505
Q8BJI1	S6A17_MOUSE	Solute carrier family 6 member 17	SLC6A17		727
Q9WTR6	XCT_MOUSE	Cystine/glutamate transporter (Amino acid transport system xc-) (Solute carrier family 7 member 11) (Subtle gray protein) (xCT)	Slc7a11 sut	Mus musculus (Mouse)	502
Q810C1	SLIK1_MOUSE	SLIT and NTRK like family member 1	SLITRK1		696
P56726	SMO_MOUSE	Protein smoothened	Smo Smoh	Mus musculus (Mouse)	793
Q61234	SNTA1_MOUSE	Syntrophin alpha 1	SNTA1		503
Q925E0	SNTG2_MOUSE	Syntrophin gamma 2	SNTG2		539
Q04886	SOX8_MOUSE	Transcription factor SOX-8	Sox8 Sox-8	Mus musculus (Mouse)	464
Q04887	SOX9_MOUSE	Transcription factor SOX-9 (mSox9)	Sox9 Sox-9	Mus musculus (Mouse)	507
P07214	SPRC_MOUSE	Secreted protein acidic and cysteine rich	SPARC		302
P42227	STAT3_MOUSE	Signal transducer and activator of transcription 3 (Acute-phase response factor)	Stat3 Aprf	Mus musculus (Mouse)	770
Q9Z2W1	STK25_MOUSE	Serine/threonine kinase 25	STK25		426
Q8K4L3	SVIL_MOUSE	Supervillin	SVIL		2170
Q8CC35	SYNPO_MOUSE	Synaptopodin	SYNPO		929
Q9R0N3	SYT11_MOUSE	Synaptotagmin-11 (Synaptotagmin XI) (SytXI)	Syt11	Mus musculus (Mouse)	430
P40749	SYT4_MOUSE	Synaptotagmin-4 (Synaptotagmin IV) (SytIV)	Syt4 Syt3	Mus musculus (Mouse)	425
Q7TPG8	TAFA1_MOUSE	TAFA chemokine like family member 1	TAFA1		133
P22091	TAL1_MOUSE	T-cell acute lymphocytic leukemia protein 1 homolog (TAL-1) (Stem cell protein)	Tal1 Scl Tal-1	Mus musculus (Mouse)	329
Q7TQA6	T2R38_MOUSE	Taste 2 receptor member 38	TAS2R38		331
Q8R1G1	TASP1_MOUSE	Taspase 1	TASP1		420
Q9D0K0	TBCD7_MOUSE	TBC1 domain family member 7	TBC1D7		293
Q3UHK6	TEN4_MOUSE	Teneurin transmembrane protein 4	TENM4		2771
Q8C1A5	THOP1_MOUSE	Thimet oligopeptidase 1	THOP1		687
P26039	TLN1_MOUSE	Talin 1	TLN1		2541
Q9QUK6	TLR4_MOUSE	Toll-like receptor 4 (CD antigen CD284)	Tlr4 Lps	Mus musculus (Mouse)	835
Q80X71	T106B_MOUSE	Transmembrane protein 106B	Tmem106b	Mus musculus (Mouse)	275
Q6F5E0	TM158_MOUSE	Transmembrane protein 158	TMEM158		286
P06804	TNFA_MOUSE	Tumor necrosis factor	TNF		235
Q6A070	TGRM1_MOUSE	TOG array regulator of axonemal microtubules 1	TOGARAM1		1776
Q01320	TOP2A_MOUSE	DNA topoisomerase II alpha	TOP2A		1528
Q99NH8	TREM2_MOUSE	Triggering receptor expressed on myeloid cells 2 (TREM-2) (Triggering receptor expressed on monocytes 2)	Trem2 Trem2a Trem2b Trem2c	Mus musculus (Mouse)	227
Q8K3A2	TRPT1_MOUSE	TRNA phosphotransferase 1	TRPT1		249
Q922J6	TSN2_MOUSE	Tetraspanin-2 (Tspan-2)	Tspan2	Mus musculus (Mouse)	221
Q6PCN3	TTBK1_MOUSE	Tau tubulin kinase 1	TTBK1		1308
Q91Z38	TTC1_MOUSE	Tetratricopeptide repeat domain 1	TTC1		292
O08970	TUFT1_MOUSE	Tuftelin 1	TUFT1		390
Q80WC1	UBN2_MOUSE	Ubinuclein 2	UBN2		1314
Q8BLN6	UNC80_MOUSE	Unc-80 homolog, NALCN channel complex subunit	UNC80		3326
B9EKU4, E9Q7L1, G3UX45	B9EKU4_MOUSE	URB2 ribosome biogenesis homolog	URB2		1524
Q8C0R0	UBP37_MOUSE	Ubiquitin specific peptidase 37	USP37		979
Q2NKI2	VAX1_MOUSE	Ventral anterior homeobox 1	Vax1	Mus musculus (Mouse)	338
P20152	VIME_MOUSE	Vimentin	Vim	Mus musculus (Mouse)	466
Q5SPW0	VPS54_MOUSE	Vacuolar protein sorting-associated protein 54 (Tumor antigen SLP-8p homolog)	Vps54	Mus musculus (Mouse)	977
Q9JHA8	VWA7_MOUSE	Von Willebrand factor A domain containing 7	VWA7		891
P04426	WNT1_MOUSE	Proto-oncogene Wnt-1 (Proto-oncogene Int-1)	Wnt1 Int-1 Wnt-1	Mus musculus (Mouse)	370
Q9EPK7	XPO7_MOUSE	Exportin 7	XPO7		1807
P61982	1433G_MOUSE	14-3-3 protein gamma [Cleaved into: 14-3-3 protein gamma, N-terminally processed]	Ywhag	Mus musculus (Mouse)	247
A0A0M3HEP2	A0A0M3HEP2_MOUSE	Zinc finger E-box binding homeobox 2	Zeb2	Mus musculus (Mouse)	1259
Q9DAU9	ZN654_MOUSE	Zinc finger protein 654	ZNF654		1112
Q6PD28	2A5B_MOUSE	Serine/threonine-protein phosphatase 2A 56 kDa regulatory subunit beta isoform	A2B5		497
Q91V24	ABCA7_MOUSE	ATP-binding cassette sub-family A member 7	ABCA7		2159
Q9DBL9	ABHD5_MOUSE	1-acylglycerol-3-phosphate O-acyltransferase ABHD5	ABHD5		351
P08226	APOE_MOUSE	Apolipoprotein E	APOE		311
P97742	CPT1A_MOUSE	Carnitine O-palmitoyltransferase 1, liver isoform	CPT1A		773
P51880	FABP7_MOUSE	Fatty acid-binding protein, brain	FABP7		132
Q9JL04	FMN2_MOUSE	Formin-2	FMN2		1578
Q64516	GLPK_MOUSE	Glycerol kinase	GK		559
P06151	LDHA_MOUSE	L-lactate dehydrogenase A chain	LDHA		332
Q9QYG0	NDRG2_MOUSE	Protein NDRG2	NDRG2		371
Q0II04	NEBL_MOUSE	Nebulette	NEBL		452
Q6P5H2	NEST_MOUSE	Nestin	NES		1864
P52480	KPYM_MOUSE	Pyruvate kinase PKM	PKM		531
P26043	RADI_MOUSE	RADI_MOUSE	RDX		583
