## Supplementary material for "Single Cell-Type Spatial Proteomics Uncovers Regional Heterogeneity of Astrocytes": Table S7: Table S7_Proteins enriched specifically in cortical astrocytes (XLSX).xlsx

### Sheet: Cortex candidates
Supplementary Table S7: Proteins enriched specifically in cortical astrocytes.
			Cortex_Rep1			Cortex_Rep2
Uniprot ID	Description	Gene	Log2(fold-change)	-Log(p-value)	# Unique Peptides	Log2(fold-change)	-Log(p-value)	# Unique Peptides
P21460	Cystatin-C	CST3	3.30141	1.95056	2	3.14558	1.61694	2
Q9WVH9	Fibulin-5	FBLN5	3.70203	2.22395	4	2.69987	1.81796	3
Q9R0B6	Laminin subunit gamma-3	LAMC3	4.99868	2.49893	2	1.68936	1.70116	3
Q9QYE9	Pleckstrin homology domain-containing family B member 1	PLEKHB1	4.86031	2.43441	3	1.14497	1.60506	2
Q8R0Y6	Cytosolic 10-formyltetrahydrofolate dehydrogenase	ALDH1L1	2.49627	2.82914	10	1.30714	2.5225	14
P24549	Aldehyde dehydrogenase 1A1	ALDH1A1	2.39731	1.98195	2	1.12096	2.90766	3
Q60675	Laminin subunit alpha-2	LAMA2	3.26026	3.77695	33	1.93722	2.44935	18
Q61001	Laminin subunit alpha-5	LAMA5	3.14572	2.78047	33	1.89836	2.13348	25
P11087	Collagen alpha-1(I) chain	COL1A1	3.69151	2.03945	9	3.45214	4.04683	8
Q01149	Collagen alpha-2(I) chain	COL1A2	3.34965	1.68073	11	4.07872	2.6083	10
P08122	Collagen alpha-2(IV) chain	COL4A2	3.57378	1.96321	3	1.52745	3.9188	3
Q02788	Collagen alpha-2(VI) chain	COL6A2	4.40855	1.869	3	2.56972	2.89503	9
Q60847	Collagen alpha-1(XII) chain	COL12A1	3.51075	1.42373	11	1.65064	1.77302	2
P19157	Glutathione S-transferase P 1	GSTP1	2.64626	5.02031	5	1.56661	3.68943	5
Q9JL62	Glycolipid transfer protein	GLTP	4.98281	3.0466	6	1.22113	1.46416	4
P35282	Ras-related protein Rab-21	RAB21	4.76016	2.00866	3	1.51553	3.51303	3
Q6P069	Sorcin	SRI	4.55166	2.01307	2	0.815327	2.02866	4
P62849	Small ribosomal subunit protein eS24	RPS24	4.52649	4.35944	3	0.910266	2.04321	2
Q9R1V4	Disintegrin and metalloproteinase domain-containing protein 11	ADAM11	4.48908	1.77694	4	0.983192	1.55274	4
P62911	Large ribosomal subunit protein eL32	RPL32	4.42078	1.94683	2	0.625947	1.89388	2
P35803	Neuronal membrane glycoprotein M6-b	GPM6B	4.35996	1.8715	8	1.07271	2.42736	5
Q3UZP4	Small VCP/p97-interacting protein	SVIP	4.318	2.30648	2	0.584053	2.64983	2
Q99P72	Reticulon-4	RTN4	4.25156	2.00329	14	1.02357	2.1896	8
Q921J2	GTP-binding protein Rheb	RHEB	4.22373	2.47904	4	0.682431	1.4752	2
P62751	Large ribosomal subunit protein uL23	RPL23A	4.21904	1.61482	5	1.1036	2.28581	3
Q9R1V7	Disintegrin and metalloproteinase domain-containing protein 23	ADAM23	4.2005	1.9191	5	1.87302	2.0297	4
Q99PJ0	Neurotrimin	NTM	4.18072	3.53795	5	1.37685	1.60084	3
O55142	Large ribosomal subunit protein eL33	RPL35A	4.15618	2.92008	5	0.777132	1.68532	3
Q9R1V6	Disintegrin and metalloproteinase domain-containing protein 22	ADAM22	4.12758	3.27655	8	1.74881	2.43316	4
O35136	Neural cell adhesion molecule 2	NCAM2	4.12456	3.40742	9	1.42594	3.08598	6
O70503	Very-long-chain 3-oxoacyl-CoA reductase	HSD17B12	4.10952	1.72381	4	1.44424	2.16894	2
P28474	Alcohol dehydrogenase class-3	ADH5	4.1027	1.63823	7	0.916819	2.95675	5
Q810U4	Neuronal cell adhesion molecule	NRCAM	4.10196	2.17065	2	1.20906	1.92343	2
Q02105	Complement C1q subcomponent subunit C	C1QC	4.03316	2.63335	2	1.71724	1.38515	2
Q8CIB5	Fermitin family homolog 2	FERMT2	4.02078	1.90628	5	2.33818	1.5607	3
O89112	Glutathione S-transferase LANCL1	LANCL1	3.97137	1.84676	3	1.21736	2.05874	2
P02469	Laminin subunit beta-1	LAMB1	3.9586	1.87364	17	1.55721	1.87932	7
P70195	Proteasome subunit beta type-7	PSMB7	3.94173	1.98651	3	0.894524	2.09908	3
Q60790	Ras GTPase-activating protein 3	RASA3	3.93358	2.56645	13	0.866994	1.39017	2
Q64487	Receptor-type tyrosine-protein phosphatase delta	PTPRD	3.92268	2.16231	14	1.05112	2.28679	5
P09055	Integrin beta-1	ITGB1	3.90415	2.85365	6	1.54568	1.43493	3
Q3UH60	Disco-interacting protein 2 homolog B	DIP2B	3.87196	2.88065	22	1.37867	1.4784	4
Q60770	Syntaxin-binding protein 3	STXBP3	3.85316	3.26713	12	1.52064	3.09134	5
Q91VE0	Long-chain fatty acid transport protein 4	SLC27A4	3.84831	2.16089	5	0.81555	1.55102	3
Q8K406	Leucine-rich repeat LGI family member 3	LGI3	3.80944	1.86328	13	1.82181	5.37221	9
O08638	Myosin-11	MYH11	3.80493	3.52857	23	1.14958	2.6413	4
Q3USB7	Inactive phospholipase C-like protein 1	PLCL1	3.77925	2.38481	17	1.45831	2.65811	4
Q9R069	Basal cell adhesion molecule	BCAM	3.75788	2.06054	7	1.72607	3.78804	4
P53986	Monocarboxylate transporter 1	SLC16A1	3.71877	3.11357	4	1.52823	2.40973	2
Q8BL97	Serine/arginine-rich splicing factor 7	SRSF7	3.71579	3.3363	4	1.76399	1.63137	3
P62821	Ras-related protein Rab-1A	RAB1A	3.69919	3.53577	9	1.39706	2.63605	6
P97927	Laminin subunit alpha-4	LAMA4	3.69632	2.27126	11	1.06475	1.8329	3
Q8BH44	Coronin-2B	CORO2B	3.67008	2.77958	5	0.913327	2.1553	4
Q91ZR1	Ras-related protein Rab-4B	RAB4B	3.66873	2.86168	4	0.703539	1.64346	3
P62889	Large ribosomal subunit protein eL30	RPL30	3.64918	1.3913	3	1.09601	3.12836	2
P27659	Large ribosomal subunit protein uL3	RPL3	3.64599	2.24751	10	1.75874	2.67766	7
P62880	Guanine nucleotide-binding protein G(I)/G(S)/G(T) subunit beta-2	GNB2	3.64002	2.08472	7	1.33079	2.43381	8
Q8C0E2	Vacuolar protein sorting-associated protein 26B	VPS26B	3.6264	1.65813	6	0.924649	2.84414	4
Q8C167	Prolyl endopeptidase-like	PREPL	3.60823	2.81838	2	1.37207	1.66368	2
P40240	CD9 antigen	CD9	3.59507	2.01549	3	2.01826	1.96268	2
P26043	Radixin	RDX	3.56447	2.39781	11	1.64679	2.38896	10
P97315	Cysteine and glycine-rich protein 1	CSRP1	3.55735	1.75807	5	1.83993	1.9459	3
Q99N28	Cell adhesion molecule 3	CADM3	3.52975	1.74317	4	1.1452	1.59984	3
Q924S8	Sprouty-related, EVH1 domain-containing protein 1	SPRED1	3.52422	2.22063	3	1.25027	2.46115	2
Q6X893	Choline transporter-like protein 1	SLC44A1	3.5181	3.65427	9	1.51655	2.58774	5
Q61330	Contactin-2	CNTN2	3.49647	2.36683	13	2.19389	5.11117	6
Q05793	Basement membrane-specific heparan sulfate proteoglycan core protein	HSPG2	3.49373	2.31267	37	1.79786	3.70408	26
Q9WVT6	Carbonic anhydrase 14	CA14	3.48637	2.21736	6	1.55122	2.47794	4
Q8K596	Sodium/calcium exchanger 2	SLC8A2	3.47841	1.80826	6	1.20973	2.63116	3
Q61234	Alpha-1-syntrophin	SNTA1	3.47496	2.56327	7	1.42914	3.25914	4
Q8BTX9	Inactive hydroxysteroid dehydrogenase-like protein 1	HSDL1	3.4747	3.2222	4	1.31562	1.76423	2
Q8BTM8	Filamin-A	FLNA	3.46415	4.89411	13	1.08513	2.08629	4
Q9CQW1	Synaptobrevin homolog YKT6	YKT6	3.46307	2.80641	4	1.68577	2.35549	3
P63318	Protein kinase C gamma type	PRKCG	3.45836	2.45479	9	1.53995	1.75716	6
P47964	Large ribosomal subunit protein eL36	RPL36	3.45798	1.79741	3	1.30181	1.40418	2
O88322	Nidogen-2	NID2	3.45609	2.33501	17	1.84206	1.57684	8
Q8VDP6	CDP-diacylglycerol--inositol 3-phosphatidyltransferase	CDIPT	3.44864	2.15272	2	0.940711	1.66121	2
P05480	Proto-oncogene tyrosine-protein kinase Src	SRC	3.41642	2.31236	5	1.09951	2.26616	6
P84091	AP-2 complex subunit mu	AP2M1	3.41074	1.4198	14	0.839207	3.60723	9
Q80Y17	Lethal(2) giant larvae protein homolog 1	LLGL1	3.40547	1.72564	10	1.92825	4.03058	7
P35505	Fumarylacetoacetase	FAH	3.40054	2.15617	5	1.21029	1.76595	3
Q07076	Annexin A7	ANXA7	3.39905	2.9497	6	1.23745	2.12145	4
P62830	Large ribosomal subunit protein uL14	RPL23	3.39709	1.75181	5	0.772848	1.74629	2
P70441	Na(+)/H(+) exchange regulatory cofactor NHE-RF1	NHERF1	3.36772	3.05553	6	1.73553	2.54964	4
P24527	Leukotriene A-4 hydrolase	LTA4H	3.3539	1.6798	4	0.746539	2.18732	4
Q8BR63	Protein FAM177A1	FAM177A1	3.35079	2.44644	3	1.67287	3.1913	3
P19137	Laminin subunit alpha-1	LAMA1	3.34545	2.88744	32	0.591212	1.71793	8
Q6ZWV3	Large ribosomal subunit protein uL16	RPL10	3.34462	1.98432	2	1.3021	1.49018	2
P28661	Septin-4	SEPTIN4	3.34274	2.02116	7	2.41059	1.39968	3
Q8CAY6	Acetyl-CoA acetyltransferase, cytosolic	ACAT2	3.31801	1.63657	4	0.734122	1.51298	3
P21278	Guanine nucleotide-binding protein subunit alpha-11	GNA11	3.31447	1.46951	7	1.48676	1.80591	5
Q99020	Heterogeneous nuclear ribonucleoprotein A/B	HNRNPAB	3.2996	1.46479	2	0.593691	1.39315	2
Q8BGQ7	Alanine--tRNA ligase, cytoplasmic	AARS1	3.29177	1.73137	10	0.795533	2.74631	7
Q8VDD5	Myosin-9	MYH9	3.29043	4.89347	18	1.1988	4.12212	23
Q62433	Protein NDRG1	NDRG1	3.25433	1.87979	3	1.77278	1.65028	3
P41216	Long-chain-fatty-acid--CoA ligase 1	ACSL1	3.25128	1.71649	3	1.47649	1.94484	3
P61082	NEDD8-conjugating enzyme Ubc12	UBE2M	3.24613	2.61055	4	0.734648	1.97864	3
Q9JIG8	PRA1 family protein 2	PRAF2	3.23799	1.35225	3	0.974718	2.00247	2
P63005	Platelet-activating factor acetylhydrolase IB subunit beta	PAFAH1B1	3.23485	1.96524	7	1.5164	2.42536	7
G5E829	Plasma membrane calcium-transporting ATPase 1	ATP2B1	3.2332	1.90124	23	1.2453	3.24513	21
A2ASQ1	Agrin	AGRN	3.20031	2.43212	13	1.59266	3.85872	10
O88703	Potassium/sodium hyperpolarization-activated cyclic nucleotide-gated channel 2	HCN2	3.20005	1.872	9	1.62089	1.55179	3
Q61490	CD166 antigen	ALCAM	3.1973	3.57015	6	2.26225	3.44389	3
Q8C0M9	Isoaspartyl peptidase/L-asparaginase	ASRGL1	3.19013	2.90345	3	0.583451	1.57018	4
P49615	Cyclin-dependent kinase 5	CDK5	3.18008	3.17726	3	0.994349	1.79443	3
Q922J6	Tetraspanin-2	TSPAN2	3.14153	4.17155	3	1.93353	2.23415	2
Q9Z127	Large neutral amino acids transporter small subunit 1	SLC7A5	3.1393	2.39978	5	1.101	2.32061	3
Q80TZ3	Putative tyrosine-protein phosphatase auxilin	DNAJC6	3.12483	1.31706	6	0.730551	1.78528	5
Q60692	Proteasome subunit beta type-6	PSMB6	3.1194	2.45912	4	0.626634	2.59912	4
Q68FF6	ARF GTPase-activating protein GIT1	GIT1	3.10202	1.49883	5	1.23675	1.61724	2
P97797	Tyrosine-protein phosphatase non-receptor type substrate 1	SIRPA	3.09578	1.89887	3	1.13723	1.76403	4
P84096	Rho-related GTP-binding protein RhoG	RHOG	3.0775	2.14307	11	1.50296	4.02615	8
Q9CZM2	Large ribosomal subunit protein eL15	RPL15	3.06767	1.46615	4	1.5114	2.34066	3
P02301;P68433;P84228;P84244	Histone H3.3C;Histone H3.1;Histone H3.2;Histone H3.3	H3-5;H3C1;H3C2;H3-3A	3.06603	2.12665	4	0.593414	1.39129	5
Q9JIS5	Synaptic vesicle glycoprotein 2A	SV2A	3.06032	2.17562	6	0.77988	1.45148	6
Q08642	Protein-arginine deiminase type-2	PADI2	3.05798	4.1524	10	2.12263	2.59394	6
P61264	Syntaxin-1B	STX1B	3.05592	4.22714	11	1.21944	3.00761	10
O08788	Dynactin subunit 1	DCTN1	3.0413	2.6485	12	0.699953	2.51858	8
Q9WUB3	Glycogen phosphorylase, muscle form	PYGM	3.03691	1.66581	9	0.596808	2.66282	15
Q9EP69	Phosphatidylinositol-3-phosphatase SAC1	SACM1L	3.03306	2.14279	10	1.51275	1.79695	3
P62827	GTP-binding nuclear protein Ran	RAN	3.03245	3.10833	4	1.16681	2.98439	5
O55023	Inositol monophosphatase 1	IMPA1	3.02639	3.04283	8	0.896474	1.65416	5
Q9R0P3	S-formylglutathione hydrolase	ESD	3.01846	2.54708	3	1.20186	1.60149	2
P04370	Myelin basic protein	MBP	3.0181	1.75834	8	2.07735	3.8284	6
P10493	Nidogen-1	NID1	3.0109	1.90922	15	1.63708	2.51301	12
O55100	Synaptogyrin-1	SYNGR1	3.00535	1.96238	3	0.653973	2.40088	3
Q9Z1B3	1-phosphatidylinositol 4,5-bisphosphate phosphodiesterase beta-1	PLCB1	2.99759	1.72624	13	0.810295	2.53648	11
Q9DB05	Alpha-soluble NSF attachment protein	NAPA	2.99416	2.93462	5	1.23117	2.09043	6
Q00612	Glucose-6-phosphate 1-dehydrogenase X	G6PDX	2.97569	2.45891	6	1.21543	1.60684	4
P08556	GTPase NRas	NRAS	2.97096	1.57505	4	1.67085	3.21023	3
P63001	Ras-related C3 botulinum toxin substrate 1	RAC1	2.9666	3.10906	4	1.86287	2.17396	4
Q9R0Y5	Adenylate kinase isoenzyme 1	AK1	2.96549	2.48098	5	1.04578	1.64529	6
Q9QXL2	Kinesin-like protein KIF21A	KIF21A	2.96255	3.58786	4	0.70019	1.75674	2
Q9DC69	NADH dehydrogenase [ubiquinone] 1 alpha subcomplex subunit 9, mitochondrial	NDUFA9	2.93763	4.96511	8	0.696132	1.78966	13
Q8VEH3	ADP-ribosylation factor-like protein 8A	ARL8A	2.93419	1.61618	3	1.84307	3.10238	3
Q91VR5	ATP-dependent RNA helicase DDX1	DDX1	2.90794	1.82117	2	0.942211	2.95438	3
Q99JY9	Actin-related protein 3	ACTR3	2.89097	2.39261	5	0.959802	2.8385	7
P61255	Large ribosomal subunit protein uL24	RPL26	2.88967	1.36368	6	0.727551	2.71005	3
O09167	Large ribosomal subunit protein eL21	RPL21	2.88787	1.68457	6	1.52056	2.35004	3
Q91V12	Cytosolic acyl coenzyme A thioester hydrolase	ACOT7	2.88726	5.1463	5	1.3354	4.69377	7
Q80ZJ1	Ras-related protein Rap-2a	RAP2A	2.88461	1.47292	4	1.40555	1.8751	2
P06837	Neuromodulin	GAP43	2.87983	1.49431	3	1.61863	2.87453	2
Q80VQ0	Aldehyde dehydrogenase family 3 member B1	ALDH3B1	2.85636	2.32669	13	1.61932	1.73609	8
Q921M3	Splicing factor 3B subunit 3	SF3B3	2.84068	2.67471	7	1.28732	1.32579	2
Q9D7N9	Adipocyte plasma membrane-associated protein	APMAP	2.82297	1.43875	2	1.5406	2.82626	2
Q6ZWN5	Small ribosomal subunit protein uS4	RPS9	2.80714	4.13059	9	1.01293	2.2037	11
P50247	Adenosylhomocysteinase	AHCY	2.79838	1.59394	8	1.01404	1.41533	13
Q93092	Transaldolase	TALDO1	2.79168	2.52295	7	1.12571	2.49715	4
P55258	Ras-related protein Rab-8A	RAB8A	2.78556	1.61666	6	1.35849	3.05712	2
O54983	Ketimine reductase mu-crystallin	CRYM	2.78032	3.3946	9	1.07279	2.38689	6
P35564	Calnexin	CANX	2.77946	3.00049	3	1.01803	2.02878	3
Q9JME5	AP-3 complex subunit beta-2	AP3B2	2.76546	1.33259	11	1.21298	3.0597	3
Q4KMM3	Oxidation resistance protein 1	OXR1	2.76084	2.25305	7	1.19717	1.43776	4
Q8BP47	Asparagine--tRNA ligase, cytoplasmic	NARS1	2.75699	1.55905	2	1.25309	2.00704	2
O55222	Integrin-linked protein kinase	ILK	2.75625	2.6032	4	0.875158	1.61133	2
Q61768	Kinesin-1 heavy chain	KIF5B	2.7443	4.47126	4	0.649293	1.52343	2
Q9ESM3	Hyaluronan and proteoglycan link protein 2	HAPLN2	2.73911	3.71319	7	1.87012	1.95408	7
Q8BZ98	Dynamin-3	DNM3	2.7261	2.73784	7	0.679836	1.96271	14
Q6NXK7	Inactive dipeptidyl peptidase 10	DPP10	2.7028	2.1791	10	0.93895	2.12405	8
Q4VAE3	Transmembrane protein 65	TMEM65	2.68842	1.57595	4	0.619242	1.97554	5
P70336	Rho-associated protein kinase 2	ROCK2	2.67633	2.64009	8	1.19549	1.60032	4
Q61361	Brevican core protein	BCAN	2.66402	2.28119	10	1.55282	2.51027	5
P52760	2-iminobutanoate/2-iminopropanoate deaminase	RIDA	2.66399	1.6155	2	1.68238	1.55373	2
Q9Z268	RasGAP-activating-like protein 1	RASAL1	2.63123	1.36951	8	0.898741	1.55499	6
P61164;Q8R5C5	Alpha-centractin;Beta-centractin	ACTR1A;ACTR1B	2.63053	2.75755	5	1.61601	1.44509	2
P80316	T-complex protein 1 subunit epsilon	CCT5	2.6222	2.285	3	2.11894	3.05125	2
Q9QYG0	Protein NDRG2	NDRG2	2.61599	2.15068	4	1.11407	1.37482	5
Q9CWS0	N(G),N(G)-dimethylarginine dimethylaminohydrolase 1	DDAH1	2.60478	2.20722	5	0.981723	1.55628	6
P97370	Sodium/potassium-transporting ATPase subunit beta-3	ATP1B3	2.60249	2.41263	5	2.01603	2.83453	2
P14733	Lamin-B1	LMNB1	2.59787	1.68696	8	0.673888	1.6068	3
Q9EQH3	Vacuolar protein sorting-associated protein 35	VPS35	2.53949	1.76747	4	0.933546	2.58667	5
P60335	Poly(rC)-binding protein 1	PCBP1	2.52218	2.70842	5	0.670708	1.91129	3
Q08331	Calretinin	CALB2	2.4993	3.71807	3	1.24543	2.03708	7
Q9DCD0	6-phosphogluconate dehydrogenase, decarboxylating	PGD	2.48998	1.40153	7	0.856886	2.44474	4
Q9JJV2	Profilin-2	PFN2	2.48827	2.47235	2	1.51266	3.50887	3
Q61699	Heat shock protein 105 kDa	HSPH1	2.48802	1.67741	7	0.864444	2.1834	8
O35598	Disintegrin and metalloproteinase domain-containing protein 10	ADAM10	2.45119	3.93474	4	1.12057	2.43652	2
P23506	Protein-L-isoaspartate(D-aspartate) O-methyltransferase	PCMT1	2.44907	2.63038	2	0.663878	3.17344	3
O88643	Serine/threonine-protein kinase PAK 1	PAK1	2.42956	3.90735	6	1.10958	1.34708	3
O88569	Heterogeneous nuclear ribonucleoproteins A2/B1	HNRNPA2B1	2.42875	2.19152	8	0.673157	2.10908	6
P24270	Catalase	CAT	2.41743	2.2044	5	1.02582	2.66986	7
P17426	AP-2 complex subunit alpha-1	AP2A1	2.40754	2.91607	13	0.980445	1.65048	18
P07356	Annexin A2	ANXA2	2.40112	3.4841	8	1.10123	2.07982	15
P28652	Calcium/calmodulin-dependent protein kinase type II subunit beta	CAMK2B	2.39806	1.62289	10	1.05027	4.43506	9
Q9Z0P5	Twinfilin-2	TWF2	2.39023	1.41673	2	0.984555	1.90022	2
O70493	Sorting nexin-12	SNX12	2.3251	2.60036	3	0.63809	2.30188	3
P48678	Prelamin-A/C	LMNA	2.29692	4.14605	12	1.09308	3.83375	15
Q91WQ3	Tyrosine--tRNA ligase, cytoplasmic	YARS1	2.2819	1.73026	6	1.2141	1.36547	4
Q5IRJ6	Proton-coupled zinc antiporter SLC30A9, mitochondrial	SLC30A9	2.27195	1.90892	5	0.764918	1.35042	7
Q9D1A2	Cytosolic non-specific dipeptidase	CNDP2	2.22737	2.69357	7	2.45897	2.29673	3
Q61990	Poly(rC)-binding protein 2	PCBP2	2.22381	1.3467	2	2.03971	1.35201	2
Q61171	Peroxiredoxin-2	PRDX2	2.19967	2.82839	9	0.744112	1.88228	7
P17156	Heat shock-related 70 kDa protein 2	HSPA2	2.18321	3.1542	14	0.865953	2.54094	13
P62761	Visinin-like protein 1	VSNL1	2.1829	1.99501	6	1.32095	1.72578	6
Q9CVB6	Actin-related protein 2/3 complex subunit 2	ARPC2	2.16478	1.95733	4	0.749503	3.08379	4
Q7TQI3	Ubiquitin thioesterase OTUB1	OTUB1	2.13826	1.89324	3	0.839822	2.58617	4
Q8VEK3	Heterogeneous nuclear ribonucleoprotein U	HNRNPU	2.09341	2.41897	6	1.20014	3.02085	4
P46978	Dolichyl-diphosphooligosaccharide--protein glycosyltransferase subunit STT3A	STT3A	2.06773	1.51465	4	1.08175	1.90487	3
P03930	ATP synthase protein 8	MTATP8	2.06591	1.33329	2	0.872089	1.5289	2
Q60605	Myosin light polypeptide 6	MYL6	2.03762	1.83054	2	1.30229	2.81062	4
P58281	Dynamin-like 120 kDa protein, mitochondrial	OPA1	2.02894	2.07744	14	1.05003	2.82454	18
P14824	Annexin A6	ANXA6	1.95351	1.42261	7	1.47196	1.46335	7
Q9CZ30	Obg-like ATPase 1	OLA1	1.9496	2.01957	6	1.2506	1.88577	3
Q3THS6	S-adenosylmethionine synthase isoform type-2	MAT2A	1.91818	3.16162	3	1.3538	2.97781	3
Q7TMK9	Heterogeneous nuclear ribonucleoprotein Q	SYNCRIP	1.89679	2.55193	3	0.948285	2.07499	4
P30275	Creatine kinase U-type, mitochondrial	CKMT1	1.84673	4.67517	6	0.688292	2.44366	8
Q9R1Q8	Transgelin-3	TAGLN3	1.82751	3.29796	8	0.603238	1.94675	7
P57780	Alpha-actinin-4	ACTN4	1.82154	2.29641	10	1.32489	2.19795	2
O54734	Dolichyl-diphosphooligosaccharide--protein glycosyltransferase 48 kDa subunit	DDOST	1.7897	2.05184	3	0.722214	1.30071	5
Q64521	Glycerol-3-phosphate dehydrogenase, mitochondrial	GPD2	1.78102	1.75089	19	0.776788	2.45549	18
Q9Z1N5	Spliceosome RNA helicase Ddx39b	DDX39B	1.76245	1.62655	5	0.877199	2.70743	3
P17879;Q61696	Heat shock 70 kDa protein 1B;Heat shock 70 kDa protein 1A	HSPA1B;HSPA1A	1.76042	1.35773	3	1.95784	1.78955	3
Q80Z24	Neuronal growth regulator 1	NEGR1	1.75382	1.84847	3	1.16434	3.42758	3
P59999	Actin-related protein 2/3 complex subunit 4	ARPC4	1.75252	2.58771	6	0.691129	2.79266	5
P17563;Q63836	Methanethiol oxidase;Selenium-binding protein 2	SELENBP1;SELENBP2	1.55723	2.60565	3	1.06005	2.69103	5
Q9R0P9	Ubiquitin carboxyl-terminal hydrolase isozyme L1	UCHL1	1.36435	1.36997	3	0.64005	3.18982	7
Q9QXY6	EH domain-containing protein 3	EHD3	1.31629	3.71444	4	0.64057	1.76137	5
O08709	Peroxiredoxin-6	PRDX6	1.28698	1.88794	8	0.684245	2.98558	9
P28738	Kinesin heavy chain isoform 5C	KIF5C	1.2857	2.54619	5	1.00913	1.50321	4
P97350	Plakophilin-1	PKP1	1.27382	1.42816	4	1.454	1.98798	10
Q9EST1	Gasdermin-A	GSDMA	1.19694	1.45848	3	0.694524	1.6659	4
P29341	Polyadenylate-binding protein 1	PABPC1	1.18143	2.17905	5	0.943556	3.30434	9
Q61035	Histidine--tRNA ligase, cytoplasmic	HARS1	1.17084	1.96513	6	0.737323	2.20877	8
Q60902	Epidermal growth factor receptor substrate 15-like 1	EPS15L1	1.15754	1.85063	2	0.827126	1.90455	2
E9Q557	Desmoplakin	DSP	1.07431	2.5658	42	1.3827	3.18408	88
Q7TSF1	Desmoglein-1-beta	DSG1B	0.890512	1.57947	5	1.24877	2.6035	8
