## Supplementary material for "Single Cell-Type Spatial Proteomics Uncovers Regional Heterogeneity of Astrocytes": Table S8: Table S8_Proteins enriched specifically in hippocampal astrocytes (XLSX).xlsx

### Sheet: Hippo candidates
Supplementary Table S8: Proteins enriched specifically in hippocampal astrocytes.
			Hippo_Rep1			Hippo_Rep2
Uniprot ID	Description	Gene	Log2(fold-change)	-Log(p-value)	# Unique Peptides	Log2(fold-change)	-Log(p-value)	# Unique Peptides
Q9CQI6	Coactosin-like protein	COTL1	2.49547	2.0927	5	3.44569	3.05141	4
Q9JM52	Misshapen-like kinase 1	MINK1	1.8188	1.34233	4	1.40093	2.042	4
Q2PFD7	PH and SEC7 domain-containing protein 3	PSD3	2.00065	3.18592	3	3.00458	1.80723	2
P31650	Sodium- and chloride-dependent GABA transporter 3	SLC6A11	1.59794	1.66015	6	3.59724	2.63744	3
P43006	Excitatory amino acid transporter 2	SLC1A2	1.25717	1.52176	7	2.60429	2.67077	5
P60766	Cell division control protein 42 homolog	CDC42	2.66372	1.60155	5	2.58675	1.67068	2
Q8CCK0	Core histone macro-H2A.2	MACROH2A2	2.31058	2.94703	3	2.34338	3.02395	3
P26041	Moesin	MSN	2.27446	2.65626	7	1.70541	1.62462	2
P00493	Hypoxanthine-guanine phosphoribosyltransferase	HPRT1	2.25114	2.15011	2	1.53482	2.17186	2
Q9Z2D6	Methyl-CpG-binding protein 2	MECP2	2.24617	2.88645	7	0.582605	2.38922	4
Q8R2R9	AP-3 complex subunit mu-2	AP3M2	2.24334	1.60588	3	1.08233	2.02648	2
Q9JJK2	LanC-like protein 2	LANCL2	2.17575	2.07366	2	1.02799	2.33501	2
O54774	AP-3 complex subunit delta-1	AP3D1	2.15059	2.78563	5	0.743571	2.07337	6
Q7TPR4	Alpha-actinin-1	ACTN1	2.03729	3.16097	3	1.60965	2.82232	12
B0V2N1	Receptor-type tyrosine-protein phosphatase S	PTPRS	1.92745	1.83389	3	1.32009	2.04796	3
Q9WUM4	Coronin-1C	CORO1C	1.88883	2.67544	4	2.56766	1.70369	2
Q9D8N0	Elongation factor 1-gamma	EEF1G	1.81671	1.58895	5	1.02795	1.56036	5
Q9Z2Y3	Homer protein homolog 1	HOMER1	1.78575	1.37089	6	1.57189	4.81081	5
P62918	Large ribosomal subunit protein uL2	RPL8	1.76838	2.01589	6	3.39361	1.31994	2
P16460	Argininosuccinate synthase	ASS1	1.76702	3.78418	5	2.09755	1.36767	4
Q9Z1G3	V-type proton ATPase subunit C 1	ATP6V1C1	1.73337	2.1086	7	1.54564	3.21726	4
Q80TL4	PHD finger protein 24	PHF24	1.73101	1.78004	4	1.9067	1.62917	4
G5E8K5	Ankyrin-3	ANK3	1.72698	2.19616	8	1.62344	2.89037	3
Q9R0P5	Destrin	DSTN	1.72665	2.05237	2	2.66694	2.44408	2
P43277	Histone H1.3	H1-3	1.657	1.88603	12	0.752921	1.94731	9
Q8CAA7	Glucose 1,6-bisphosphate synthase	PGM2L1	1.65564	2.38936	4	1.16568	1.91744	3
Q61301	Catenin alpha-2	CTNNA2	1.63538	2.35872	6	2.18711	1.61897	2
P58389	Serine/threonine-protein phosphatase 2A activator	PTPA	1.60974	2.01545	4	1.7415	1.42404	2
P62743	AP-2 complex subunit sigma	AP2S1	1.604	1.58527	2	2.68394	2.03716	4
P60843	Eukaryotic initiation factor 4A-I	EIF4A1	1.58024	1.93369	7	1.46664	1.66257	6
Q8BPN8	DmX-like protein 2	DMXL2	1.56946	2.99772	12	1.28585	3.05489	4
Q9JII6	Aldo-keto reductase family 1 member A1	AKR1A1	1.55673	2.84694	9	2.46977	2.94784	5
Q6PER3	Microtubule-associated protein RP/EB family member 3	MAPRE3	1.53061	2.40054	4	2.56346	1.50791	2
Q8BLK3	Limbic system-associated membrane protein	LSAMP	1.52643	2.85968	4	1.35702	1.83742	2
P08113	Endoplasmin	HSP90B1	1.52481	1.66515	5	1.58393	4.92073	3
Q8BGT8	Phytanoyl-CoA hydroxylase-interacting protein-like	PHYHIPL	1.51578	1.66632	4	1.992	2.87864	2
P12367	cAMP-dependent protein kinase type II-alpha regulatory subunit	PRKAR2A	1.48063	1.99016	2	1.68162	3.27836	3
Q9CPU4	Glutathione S-transferase 3, mitochondrial	MGST3	1.47891	1.67431	3	0.805752	1.31912	2
P43276	Histone H1.5	H1-5	1.4708	2.99482	6	0.916956	1.55876	3
Q8BVE3	V-type proton ATPase subunit H	ATP6V1H	1.46297	2.82554	7	2.02664	2.21869	3
P40336	Vacuolar protein sorting-associated protein 26A	VPS26A	1.44879	1.73969	2	1.89077	1.95967	3
P11404	Fatty acid-binding protein, heart	FABP3	1.43341	2.71169	3	2.61704	1.61634	3
Q61411	GTPase HRas	HRAS	1.43201	4.08731	3	2.79507	5.29533	2
P61205;P84078	ADP-ribosylation factor 3;ADP-ribosylation factor 1	ARF3;ARF1	1.41782	2.54999	6	1.03927	1.30262	7
P80314	T-complex protein 1 subunit beta	CCT2	1.40113	2.4049	9	1.56816	2.55792	7
Q61548	Clathrin coat assembly protein AP180	SNAP91	1.39353	2.04187	4	2.00772	3.09285	9
Q9WUK2	Eukaryotic translation initiation factor 4H	EIF4H	1.38938	2.67709	5	1.02954	1.67495	4
P21107	Tropomyosin alpha-3 chain	TPM3	1.36729	1.47276	2	1.32219	3.97187	5
Q80TB8	Synaptic vesicle membrane protein VAT-1 homolog-like	VAT1L	1.33925	1.67869	5	2.2387	2.87053	3
Q9CWJ9	Bifunctional purine biosynthesis protein ATIC	ATIC	1.33256	1.7562	2	1.66904	3.20465	3
O55234	Proteasome subunit beta type-5	PSMB5	1.3261	2.21649	7	1.87734	2.09542	4
P80315	T-complex protein 1 subunit delta	CCT4	1.31338	1.8177	5	1.12432	2.88346	7
Q9ERD7	Tubulin beta-3 chain	TUBB3	1.31193	2.27762	5	1.80887	5.08779	5
Q02248	Catenin beta-1	CTNNB1	1.30685	3.73954	4	2.14458	1.78791	3
O88343	Electrogenic sodium bicarbonate cotransporter 1	SLC4A4	1.30527	2.49503	7	1.80248	1.95883	3
P10639	Thioredoxin	TXN	1.27261	1.60136	4	2.63171	3.03588	3
P08226	Apolipoprotein E	APOE	1.26866	1.55468	6	2.35447	1.84856	3
Q99L13	3-hydroxyisobutyrate dehydrogenase, mitochondrial	HIBADH	1.25499	2.85196	3	1.06404	2.08618	3
Q9Z0E0	Neurochondrin	NCDN	1.2511	1.53521	8	1.60939	2.98807	6
P99024	Tubulin beta-5 chain	TUBB5	1.25038	2.20032	3	1.07747	2.47643	4
Q9CZW5	Mitochondrial import receptor subunit TOM70	TOMM70	1.24961	2.60925	4	1.90309	3.20081	6
Q91VR2	ATP synthase subunit gamma, mitochondrial	ATP5F1C	1.2401	2.72486	7	2.15655	2.84959	7
P32037	Solute carrier family 2, facilitated glucose transporter member 3	SLC2A3	1.22708	1.35061	6	3.20255	1.65279	3
Q9R1P4	Proteasome subunit alpha type-1	PSMA1	1.22686	1.40244	5	1.13185	1.723	3
Q8K4Z3	NAD(P)H-hydrate epimerase	NAXE	1.20118	2.05129	3	0.922565	1.75573	2
Q9JLM8	Serine/threonine-protein kinase DCLK1	DCLK1	1.19736	1.3122	7	1.65	1.72125	4
P68368	Tubulin alpha-4A chain	TUBA4A	1.18298	2.01709	3	1.55657	2.31461	3
Q4ACU6	SH3 and multiple ankyrin repeat domains protein 3	SHANK3	1.18131	1.54007	4	0.950485	1.96391	2
P60879	Synaptosomal-associated protein 25	SNAP25	1.16665	2.01871	10	2.16446	4.53228	12
E9Q912	Rap1 GTPase-GDP dissociation stimulator 1	RAP1GDS1	1.15966	1.58256	6	1.93442	2.93743	6
O55042	Alpha-synuclein	SNCA	1.15662	1.77391	4	1.46227	2.18406	4
P40124	Adenylyl cyclase-associated protein 1	CAP1	1.14871	3.95868	5	2.08761	1.69767	7
P62806	Histone H4	H4C1	1.14614	1.90655	7	1.11232	2.6546	11
Q60598	Src substrate cortactin	CTTN	1.14384	2.42323	9	1.31044	1.97211	5
Q8K1M6	Dynamin-1-like protein	DNM1L	1.13885	2.5075	9	1.72334	2.40403	12
Q9JM76	Actin-related protein 2/3 complex subunit 3	ARPC3	1.12615	1.34566	4	1.49378	2.99755	3
Q8BFZ9	Erlin-2	ERLIN2	1.08916	2.27501	4	1.29628	1.99098	2
Q9QWI6	SRC kinase signaling inhibitor 1	SRCIN1	1.0701	1.48323	15	1.65532	1.84215	11
Q9CR68	Cytochrome b-c1 complex subunit Rieske, mitochondrial	UQCRFS1	1.06705	2.41122	12	1.08732	1.88534	7
P54227	Stathmin	STMN1	1.06619	2.79993	5	1.64308	1.51877	6
P26040	Ezrin	EZR	1.04191	1.31014	5	1.08162	2.03975	6
Q8R0S4	Voltage-dependent L-type calcium channel subunit beta-4	CACNB4	1.03161	2.64676	2	2.00201	2.60666	2
Q8VCH0;Q921H8	3-ketoacyl-CoA thiolase B, peroxisomal;3-ketoacyl-CoA thiolase A, peroxisomal	ACAA1B;ACAA1A	1.02178	1.34836	2	1.64833	2.34496	2
Q61495;Q7TSF1	Desmoglein-1-alpha;Desmoglein-1-beta	DSG1A;DSG1B	1.01951	2.63751	4	1.34665	2.91952	6
Q9CQV8	14-3-3 protein beta/alpha	YWHAB	1.01716	2.6296	10	1.56107	1.47928	3
Q64133	Amine oxidase [flavin-containing] A	MAOA	1.01494	4.06238	4	2.20421	1.5674	2
Q91Z53	Glyoxylate reductase/hydroxypyruvate reductase	GRHPR	1.01253	1.5707	3	1.73678	1.837	3
P06801	NADP-dependent malic enzyme	ME1	1.00582	2.80032	4	0.875167	2.03803	4
Q9JHR7	Insulin-degrading enzyme	IDE	1.00326	1.68878	3	1.50386	2.247	3
P53994	Ras-related protein Rab-2A	RAB2A	0.995845	4.02082	5	1.64018	2.6654	5
P97300	Neuroplastin	NPTN	0.988344	2.97308	5	2.37501	4.64421	4
P50518	V-type proton ATPase subunit E 1	ATP6V1E1	0.981585	2.03591	8	1.59888	1.7739	7
Q8BNW9	Kelch repeat and BTB domain-containing protein 11	KBTBD11	0.973614	1.81035	3	1.30522	3.04191	2
P55066	Neurocan core protein	NCAN	0.971099	2.69147	8	2.63317	2.58041	5
Q9CR62	Mitochondrial 2-oxoglutarate/malate carrier protein	SLC25A11	0.957444	1.73036	13	1.40772	3.86253	13
Q8VD37	SH3-containing GRB2-like protein 3-interacting protein 1	SGIP1	0.952215	1.94412	6	1.39284	1.83348	3
Q64514	Tripeptidyl-peptidase 2	TPP2	0.947702	2.76737	2	1.43454	1.93933	2
Q62425	Cytochrome c oxidase subunit NDUFA4	NDUFA4	0.941104	1.78773	4	1.24813	3.8354	4
P62331	ADP-ribosylation factor 6	ARF6	0.939091	1.32416	3	1.92987	4.02971	3
Q9CPQ1	Cytochrome c oxidase subunit 6C	COX6C	0.93596	1.78272	4	1.55286	1.34676	4
Q8K3J1	NADH dehydrogenase [ubiquinone] iron-sulfur protein 8, mitochondrial	NDUFS8	0.933613	2.30915	2	1.2401	2.01034	2
Q9JLJ2	4-trimethylaminobutyraldehyde dehydrogenase	ALDH9A1	0.92672	1.40794	7	1.37278	2.46638	6
Q3UMR5	Calcium uniporter protein, mitochondrial	MCU	0.923104	2.33658	4	1.87535	1.89056	2
Q9D8Y0	EF-hand domain-containing protein D2	EFHD2	0.900023	1.59784	5	1.61671	2.02061	8
O35678	Monoglyceride lipase	MGLL	0.899856	1.4738	2	1.24391	2.77154	2
P0DP26;P0DP27;P0DP28	Calmodulin-1;Calmodulin-2;Calmodulin-3	CALM1;CALM2;CALM3	0.894018	1.8146	4	1.48938	2.06948	4
P61982	14-3-3 protein gamma	YWHAG	0.890081	3.01914	5	1.6056	4.28915	10
Q9D3D9	ATP synthase subunit delta, mitochondrial	ATP5F1D	0.88779	1.47483	2	0.891065	3.48444	2
P50580	Proliferation-associated protein 2G4	PA2G4	0.878269	2.02334	5	1.25261	2.37002	3
P67778	Prohibitin 1	PHB1	0.865473	2.1518	11	1.3861	2.92556	11
Q80UG5	Septin-9	SEPTIN9	0.853831	1.30025	5	2.04975	2.04965	2
Q9CQ75	NADH dehydrogenase [ubiquinone] 1 alpha subcomplex subunit 2	NDUFA2	0.844334	1.62556	5	1.67411	2.94827	2
P21279	Guanine nucleotide-binding protein G(q) subunit alpha	GNAQ	0.836805	2.10581	5	1.13743	1.52188	5
O88935	Synapsin-1	SYN1	0.803682	2.91551	16	1.93725	2.01056	17
Q9CPQ8	ATP synthase subunit g, mitochondrial	ATP5MG	0.791523	1.82668	5	1.85268	2.40319	3
E9Q3L2	Phosphatidylinositol 4-kinase alpha	PI4KA	0.755249	3.18788	10	1.17635	2.80726	3
Q8VEM8	Solute carrier family 25 member 3	SLC25A3	0.747647	1.96788	11	1.91438	3.24374	8
Q9Z0S1	3'(2'),5'-bisphosphate nucleotidase 1	BPNT1	0.746965	2.07588	4	1.79163	1.91638	2
Q9CZD3	Glycine--tRNA ligase	GARS1	0.742931	2.53482	4	1.47076	1.36311	3
Q91V61	Sideroflexin-3	SFXN3	0.71839	1.3625	10	1.88467	2.68037	9
Q91VD9	NADH-ubiquinone oxidoreductase 75 kDa subunit, mitochondrial	NDUFS1	0.714524	1.68626	20	1.27325	2.56478	16
Q91YQ5	Dolichyl-diphosphooligosaccharide--protein glycosyltransferase subunit 1	RPN1	0.711207	3.16225	6	1.6784	1.31377	3
Q5SSL4	Active breakpoint cluster region-related protein	ABR	0.704839	2.5149	5	1.43456	3.23993	3
P24288	Branched-chain-amino-acid aminotransferase, cytosolic	BCAT1	0.696865	1.34869	3	0.956401	3.05933	2
Q7TQ95	Endoplasmic reticulum junction formation protein lunapark	LNPK	0.684627	2.45689	3	1.26455	2.30818	2
Q9DBP5	UMP-CMP kinase	CMPK1	0.66171	1.73167	4	1.78619	1.56549	3
Q9DC70	NADH dehydrogenase [ubiquinone] iron-sulfur protein 7, mitochondrial	NDUFS7	0.62974	1.70308	5	2.07434	2.31685	2
O55126	Protein NipSnap homolog 2	NIPSNAP2	0.604421	1.97201	4	1.6292	2.90862	3
